# Deep molecular characterization linked to drug response profiling of pancreatic ductal adenocarcinoma using patient-derived organoids

**DOI:** 10.1101/2021.08.26.457743

**Authors:** Solange Le Blanc, Naveed Ishaque, Julia Jabs, Tobias Bauer, Sebastian Schuth, Qing Hu, Olivia Debnath, Foo Wei Ten, Carl-Stephan Leonhardt, Anna-Katharina König, Matthias Bieg, Christoph Eckert, Matthias M. Gaida, Michael Volkmar, Daniel Hübschmann, Miriam Schenk, Rienk Offringa, Nathalia A. Giese, Matthias Schlesner, Markus W. Büchler, Roland Eils, Christian Conrad, Oliver Strobel

**Affiliations:** European Pancreas Center, Department of General Surgery, Heidelberg University Hospital, Heidelberg, Germany; Division of Molecular Oncology of Gastrointestinal Tumors, German Cancer Research Center (DKFZ), Heidelberg, Germany; NCT partner site Heidelberg, a clinical-translational cancer research partnership between University Hospital Heidelberg and DKFZ, Germany; Berlin Institute of Health at Charité – Universitätsmedizin Berlin, Digital Health Center; Division of Theoretical Bioinformatics, German Cancer Research Center (DKFZ), Heidelberg, Germany; Merck Healthcare KGaA, Global Research, Darmstadt, Germany; Institute of Pathology, Heidelberg University Hospital, Heidelberg, Germany; Institute of Pathology, University Medical Center Mainz, Mainz, Germany; Computational Oncology, Molecular Precision Oncology Program, National Center for Tumor diseases (NCT) Heidelberg and DKFZ, Heidelberg, Germany; Heidelberg Institute for Stem Cell Technology and Experimental Medicine (HI-STEM), Heidelberg, Germany; Bioinformatics and Omics Data Analytics, German Cancer Research Center (DKFZ), Heidelberg, Germany; Biomedical Informatics, Data Mining and Data Analytics, Augsburg University, Augsburg, Germany; Division of Visceral Surgery, Department of General Surgery, Medical University of Vienna, Vienna, Austria

**Keywords:** Pancreatic cancer, patient-derived organoids, molecular subtypes, drug screening, personalized oncology.

## Abstract

Pancreatic ductal adenocarcinoma (PDAC) is characterized by high drug resistance and poor prognosis. Novel therapeutic and stratification strategies are urgently needed. Here, we present an integration of in-depth genomic and transcriptomic characterization with drug screening and clinical outcome based on a catalogue of 51 patient-derived tumor organoids (PDOs) from resected PDAC. Known PDAC molecular subtypes and their prognostic value are conserved in organoids. Integration of transcriptomic and drug response profiles suggest a metabolism-mediated modulations of drug resistance. Copy number alterations on chromosome 13q and wild-type status of *TP53* emerged as potential novel genomic biomarkers for sensitivity to 5-FU and oxaliplatin treatment, respectively. Functional testing of targeted drugs in PDOs revealed its additional value for genome-driven personalized oncology. Co-deletion of *TP53*/*POLR2A* increased vulnerability to RNA polymerase II inhibition, pointing to a promising target for personalized treatment in PDAC.

**Significance:** Patient-derived PDAC organoids hold great promise as surrogate tumor models for personalized oncology. By integrating highly granular molecular, drug sensitivity and clinical data, we demonstrate that PDOs are valid models for molecular characterization and response prediction that also enable identification of novel drug sensitivity biomarkers and resistance mechanisms in PDAC.
