## Supplementary Table S3 for "Deep molecular characterization linked to drug response profiling of pancreatic ductal adenocarcinoma using patient-derived organoids"

### Sheet: S3A
Supplementary Table S3A: GISTIC 2.0 chromosomal arm-level amplification and deletions for the main organoid cohort
Arm	# Genes	Amp frequency	Amp frequency score	Amp z-score	Amp q-value	Del frequency	Del frequency score	Del z-score	Del q-value
1p	2121	0.05	0.07	-1.29	0.997	0.28	0.29	2.27	0.0347
1q	1955	0.25	0.26	1.51	0.806	0.05	0.07	-1.52	0.998
2p	924	0.23	0.23	-0.489	0.997	0.03	0.03	-2.94	0.998
2q	1556	0.23	0.23	0.273	0.997	0	0	-2.85	0.998
3p	1062	0.15	0.22	-0.364	0.997	0.33	0.38	1.74	0.114
3q	1139	0.3	0.32	1.11	0.806	0.07	0.11	-1.7	0.998
4p	489	0.05	0.08	-2.36	0.997	0.4	0.42	1.55	0.157
4q	1049	0	0	-2.74	0.997	0.45	0.45	2.85	0.00775
5p	270	0.23	0.26	-0.859	0.997	0.12	0.16	-1.95	0.998
5q	1427	0.12	0.14	-1.17	0.997	0.1	0.11	-1.5	0.998
6p	1173	0.05	0.1	-1.49	0.997	0.5	0.53	4.08	0.000146
6q	839	0.03	0.07	-1.79	0.997	0.62	0.64	5.16	1.22e-06
7p	641	0.33	0.35	0.805	0.911	0.07	0.11	-2.06	0.998
7q	1277	0.25	0.28	0.635	0.997	0.1	0.13	-1.29	0.998
8p	580	0.17	0.32	0.22	0.997	0.45	0.55	3.13	0.00344
8q	859	0.5	0.56	3.84	0.00243	0.1	0.2	-0.717	0.998
9p	422	0.03	0.08	-1.71	0.997	0.7	0.72	5.49	2.67e-07
9q	1113	0.07	0.17	-0.799	0.997	0.55	0.59	4.88	4.11e-06
10p	409	0.15	0.18	-1.71	0.997	0.15	0.18	-1.71	0.998
10q	1268	0.17	0.2	-0.473	0.997	0.12	0.15	-1.12	0.998
11p	862	0.28	0.29	0.256	0.997	0.05	0.07	-2.45	0.998
11q	1515	0.28	0.28	1.08	0.806	0.03	0.03	-2.33	0.998
12p	575	0.2	0.25	-0.585	0.997	0.2	0.25	-0.585	0.998
12q	1447	0.15	0.18	-0.497	0.997	0.17	0.21	-0.164	0.998
13q	654	0.23	0.27	-0.219	0.997	0.17	0.23	-0.788	0.998
14q	1341	0.25	0.32	1.27	0.806	0.23	0.3	0.952	0.416
15q	1355	0.25	0.3	1.06	0.806	0.17	0.23	0.0974	0.939
16p	872	0.07	0.1	-2.02	0.997	0.28	0.3	0.373	0.768
16q	702	0.1	0.12	-2.09	0.997	0.17	0.19	-1.21	0.998
17p	683	0.03	0.12	-1.01	0.997	0.8	0.82	7.36	3.65e-12
17q	1592	0.15	0.24	0.444	0.997	0.38	0.44	3.43	0.00156
18p	143	0.1	0.21	-1.16	0.997	0.53	0.58	3.13	0.00344
18q	446	0.03	0.09	-1.57	0.997	0.72	0.74	5.87	4.18e-08
19p	995	0.15	0.2	-0.736	0.997	0.25	0.29	0.47	0.732
19q	1709	0.2	0.23	0.525	0.997	0.12	0.16	-0.534	0.998
20p	355	0.3	0.39	0.834	0.911	0.23	0.32	0.0462	0.939
20q	753	0.38	0.39	1.56	0.806	0.05	0.08	-2.24	0.998
21q	509	0.07	0.14	-1.7	0.997	0.45	0.49	2.42	0.0249
22q	921	0.07	0.14	-1.27	0.997	0.47	0.51	3.41	0.00156

### Sheet: S3B
Supplementary Table S3B: GISTIC 2.0 significant recurrent amplification regions for the main organoid cohort
cytoband	8q24.21	12p12.1	8p11.22	18q11.2	7q21.3	17q21.31	11q13.3	3q26.33	18q11.2	18p11.32	19q13.2	6p21.32	17p11.2	20q13.2
q value	0.0011556	0.022866	0.026365	0.007476	0.031487	0.057096	0.070494	0.10976	0.057096	0.12479	0.12479	0.14786	0.22644	0.22644
residual q value	0.0011556	0.022866	0.026365	0.02825	0.031487	0.057096	0.070494	0.10976	0.12168	0.12479	0.12479	0.14786	0.22644	0.22644
wide peak boundaries	chr8:128775153-128805451	chr12:24806061-24850247	chr8:39329947-39390007	chr18:19714035-19750409	chr7:94801724-94852546	chr17:41396662-42028364	chr11:68749990-70401989	chr3:180193757-180487086	chr18:24495037-24515516	chr18:469903-618795	chr19:40926675-40994539	chr6:32486338-32542490	chr17:18803219-19051828	chr20:49804479-50417447
genes in wide peak	[PVT1]	[LINC00477]	ADAM3A	GATA6	PPP1R9A	hsa-mir-2117	hsa-mir-548k	TTC14	CHST9	CETN1	BLVRB	HLA-DRB5	PRPSAP2	hsa-mir-3194
						ARL4D	hsa-mir-3164	CCDC39	CHST9-AS1	CLUL1	SERTAD3	HLA-DRB6	GRAP	NFATC2
						DHX8	CCND1			COLEC12	SERTAD1		SLC5A10	ATP9A
						DUSP3	CTTN				SPTBN4		GRAPL	SALL4
						ETV4	FGF3						FAM83G	MIR3194
						MEOX1	FGF4
						MPP2	PPFIA1
						MPP3	FADD
						PPY	FGF19
						FAM215A	SHANK2
						SOST	MYEOV
						CD300LG	ANO1
						C17orf105	MRGPRF
						LOC100130581	TPCN2
						MIR2117	ORAOV1
							MIR548K

### Sheet: S3C
Supplementary Table S3C: GISTIC 2.0 significant recurrent deletion regions for the main organoid cohort
cytoband	15q11.2	19q13.2	11p11.12	2q11.1	18p11.21	9p21.3	18q21.2	3p14.2	22q12.1	1p36.11	3p12.3	16q23.1	20p12.1	6p25.3	4q22.1	6p21.32	21q11.2	7q31.1	16p13.3	4q35.2	17p13.1	8p23.3	17q22	6q26	12p13.2	16p11.2	19p13.3	12q13.11
q value	3.8838e-61	2.4766e-60	9.3133e-55	3.6603e-54	8.6283e-49	3.12e-28	1.5192e-12	1.5229e-08	3.0877e-06	0.00032129	5.8434e-07	0.0011588	0.0045916	0.0022527	0.011156	0.0092619	0.012822	0.017347	0.044995	0.053571	0.061425	0.10906	0.18053	0.18955	0.18955	0.18955	0.18955	0.20044
residual q value	3.8838e-61	2.4766e-60	9.3133e-55	3.6603e-54	8.6283e-49	3.12e-28	1.5192e-12	5.8434e-07	3.0877e-06	0.00032129	0.00077951	0.0011588	0.0045888	0.0069783	0.011156	0.011156	0.012822	0.017347	0.050437	0.053571	0.061425	0.10906	0.18654	0.18955	0.18955	0.18955	0.18955	0.1968
wide peak boundaries	chr15:23925548-24810476	chr19:43266388-43341574	chr11:48504358-50242971	chr2:96259834-96779967	chr18:14807446-14856489	chr9:21954219-21978692	chr18:48512703-48706410	chr3:59029971-61555133	chr22:28352522-29094063	chr1:26390925-27433077	chr3:75480772-75797453	chr16:78120627-79630008	chr20:14855636-14929296	chr6:344416-490018	chr4:90874236-93229967	chr6:32411577-32524722	chr21:11098580-15485978	chr7:109593237-111366621	chr16:829979-909986	chr4:190399973-191154276	chr17:7558377-7581892	chr8:679994-1455712	chr17:55317224-55720897	chr6:161692303-163159907	chr12:11204785-11264988	chr16:31920031-34280026	chr19:756429-1364199	chr12:46765337-47474561
genes in wide peak	NDN	LOC100289650	FOLH1	GPAT2	hsa-mir-3156-2	CDKN2A	SMAD4	FHIT	TTC28	hsa-mir-1976	hsa-mir-4273	WWOX	MACROD2-AS1	IRF4	FAM190A	HLA-DRB5	hsa-mir-3118-5	LRRN3	GNG13	FRG1	TP53	LOC286083	MSI2	PARK2	TAS2R43	hsa-mir-1826	hsa-mir-3187	SLC38A4
	PWRN2		LOC120824	LOC729234	MIR3156-2	C9orf53				CD52	hsa-mir-1324						hsa-mir-3156-3	IMMP2L	CHTF18	DUX4					TAS2R46	TP53TG3	ATP5D	AMIGO2
			OR4C13							SFN	LOC401074						C21orf15	EIF3IP1	RPUSD1	DUX2						SLC6A10P	AZU1
			OR4C12							HMGN2	FLJ20518						ANKRD30BP2		PRR25	DUX4L4						LOC390705	CIRBP
			LOC283116							RPS6KA1	FRG2C						POTED			FRG2						HERC2P4	CNN2
			OR4A47							ARID1A	MIR1324						ANKRD20A11P			DUX4L6						LINC00273	CFD
			LOC440040							NR0B2	MIR4273						MIR3156-3			DUX4L5						TP53TG3C	ARID3A
			TRIM64C							CNKSR1										DUX4L3						LOC729264	EFNA2
										NUDC										DUX4L2						TP53TG3B	ELANE
										ZNF593										LOC100288255							GPX4
										GPN2																	POLR2E
										AIM1L																	PRTN3
										PIGV																	PTBP1
										GPATCH3																	STK11
										CEP85																	MED16
										LIN28A																	ABCA7
										FAM110D																	SBNO2
										DHDDS																	HMHA1
										SH3BGRL3																	C19orf24
										ZDHHC18																	WDR18
										UBXN11																	LPPR3
										FAM46B																	KISS1R
										C1orf172																	MIDN
										PDIK1L																	R3HDM4
										ZNF683																	C19orf6
										CATSPER4																	GRIN3B
										TRNP1																	CIRBP-AS1
										MIR1976																	C19orf26
																											MIR3187
																											MIR4745

### Sheet: S3D
Supplementary Table S3D: GISTIC 2.0 chromosomal arm-level amplification and deletions for classical organoids
Arm	# Genes	Amp frequency	Amp frequency score	Amp z-score	Amp q-value	Del frequency	Del frequency score	Del z-score	Del q-value
1p	2121	0.08	0.12	-0.479	0.972	0.32	0.35	2.45	0.0298
1q	1955	0.24	0.26	1.06	0.804	0.08	0.11	-0.815	0.989
2p	924	0.24	0.25	-0.304	0.972	0.04	0.05	-2.19	0.989
2q	1556	0.24	0.24	0.295	0.972	0	0	-2.29	0.989
3p	1062	0.08	0.12	-1.26	0.972	0.36	0.39	1.38	0.204
3q	1139	0.24	0.25	-0.0751	0.972	0.04	0.05	-2.04	0.989
4p	489	0.08	0.14	-1.42	0.972	0.44	0.48	1.62	0.137
4q	1049	0	0	-2.17	0.985	0.48	0.48	2.43	0.0298
5p	270	0.2	0.23	-1.14	0.972	0.12	0.15	-1.81	0.989
5q	1427	0.12	0.14	-1.03	0.972	0.12	0.14	-1.03	0.989
6p	1173	0.04	0.07	-1.57	0.972	0.44	0.46	2.31	0.0341
6q	839	0.04	0.1	-1.3	0.972	0.6	0.62	3.67	0.00117
7p	641	0.44	0.46	1.62	0.678	0.04	0.07	-1.9	0.989
7q	1277	0.28	0.3	0.684	0.972	0.08	0.11	-1.31	0.989
8p	580	0.24	0.46	1.17	0.804	0.48	0.63	3.01	0.00725
8q	859	0.48	0.6	3.13	0.0339	0.2	0.38	0.803	0.484
9p	422	0.04	0.11	-1.38	0.972	0.64	0.67	3.55	0.00153
9q	1113	0.16	0.33	0.586	0.972	0.52	0.62	3.76	0.00109
10p	409	0.2	0.24	-0.881	0.972	0.16	0.2	-1.22	0.989
10q	1268	0.16	0.18	-0.679	0.972	0.12	0.14	-1.08	0.989
11p	862	0.28	0.3	0.217	0.972	0.08	0.11	-1.63	0.989
11q	1515	0.28	0.28	0.727	0.972	0	0	-2.25	0.989
12p	575	0.24	0.32	0.0346	0.972	0.24	0.32	0.0346	0.903
12q	1447	0.2	0.25	0.252	0.972	0.2	0.25	0.252	0.781
13q	654	0.16	0.19	-1.13	0.972	0.16	0.19	-1.13	0.989
14q	1341	0.24	0.35	1.13	0.804	0.32	0.42	1.89	0.0884
15q	1355	0.36	0.39	1.76	0.678	0.08	0.12	-1.04	0.989
16p	872	0.12	0.17	-1.1	0.972	0.28	0.32	0.367	0.732
16q	702	0.16	0.2	-0.973	0.972	0.2	0.24	-0.616	0.989
17p	683	0.04	0.25	-0.224	0.972	0.84	0.88	6.12	1.8e-08
17q	1592	0.16	0.29	0.673	0.972	0.44	0.52	3.49	0.00155
18p	143	0.12	0.25	-0.757	0.972	0.52	0.59	2.32	0.0341
18q	446	0	0	-1.55	0.972	0.8	0.8	5.07	3.8e-06
19p	995	0.2	0.22	-0.577	0.972	0.08	0.1	-1.72	0.989
19q	1709	0.2	0.22	0.2	0.972	0.08	0.1	-1.12	0.989
20p	355	0.28	0.39	0.496	0.972	0.28	0.39	0.496	0.671
20q	753	0.4	0.43	1.47	0.684	0.08	0.13	-1.37	0.989
21q	509	0.08	0.14	-1.41	0.972	0.44	0.48	1.64	0.137
22q	921	0.04	0.08	-1.62	0.972	0.48	0.5	2.43	0.0298

### Sheet: S3E
Supplementary Table S3E: GISTIC 2.0 significant recurrent amplification regions for classical organoids
cytoband	3q26.33	7q21.3	8p11.22	8q24.3	17p11.2	18q11.2	20q13.2	6p22.3	11q13.3	13q14.13	18q11.2	6p21.32
q value	0.14378	0.14378	0.14378	0.14378	0.14378	0.14378	0.14378	0.2025	0.2025	0.2025	0.14378	0.24068
residual q value	0.14378	0.14378	0.14378	0.14378	0.14378	0.14378	0.14378	0.2025	0.2025	0.2025	0.20323	0.24068
wide peak boundaries	chr3:180192313-180487086	chr7:94100005-94159595	chr8:39210029-39390007	chr8:146214956-146364022	chr17:18803219-19051921	chr18:19714035-19750409	chr20:53647409-53972134	chr6:17887575-17924690	chr11:68749990-70401989	chr13:46159130-46247848	chr18:23982945-24059545	chr6:32486338-32542490
genes in wide peak	TTC14	CASD1	ADAM3A	C8orf33	PRPSAP2	GATA6	[DOK5]	KIF13A	hsa-mir-548k	FAM194B	KCTD1	HLA-DRB5
	CCDC39		ADAM5P	ZNF252	GRAP				hsa-mir-3164			HLA-DRB6
				TMED10P1	SLC5A10				CCND1
				C8orf77	GRAPL				CTTN
					FAM83G				FGF3
									FGF4
									PPFIA1
									FADD
									FGF19
									SHANK2
									MYEOV
									ANO1
									MRGPRF
									TPCN2
									ORAOV1
									MIR548K

### Sheet: S3F
Supplementary Table S3F: GISTIC 2.0 significant recurrent deletion regions for classical organoids
cytoband	15q11.2	19q13.31	11p11.12	2q11.1	18p11.21	9p21.3	22q12.1	3p14.2	3p12.3	20p12.1	18q21.2	16q23.1	21q11.2	4q35.2	8p23.3	19p13.3	17p13.1	6p25.2	6p21.32	17q22	16p13.3	1p36.11	7q36.1
q value	1.0383e-32	1.0383e-32	5.7935e-32	2.547e-31	3.8705e-28	4.0281e-20	0.00012387	0.00016053	4.1614e-05	0.007417	0.009173	0.0095536	0.013175	0.032508	0.053452	0.09024	0.10965	0.10878	0.11589	0.12032	0.17856	0.1936	0.24771
residual q value	1.0383e-32	1.0383e-32	5.7935e-32	2.547e-31	3.8705e-28	4.0281e-20	0.00012387	0.002148	0.0033439	0.007417	0.009173	0.009173	0.013175	0.032508	0.053452	0.089765	0.10878	0.11589	0.11875	0.12225	0.18407	0.1936	0.2438
wide peak boundaries	chr15:23925548-24810476	chr19:43269174-43722865	chr11:48506462-50242799	chr2:96259834-96779967	chr18:14218204-14856489	chr9:21954219-21978692	chr22:28353000-29085982	chr3:59029971-61555133	chr3:75480772-75796681	chr20:14853288-14927895	chr18:48302049-48924154	chr16:78120627-79629992	chr21:11092625-15490006	chr4:189060618-190399971	chr8:679994-1779988	chr19:756429-1364199	chr17:7558100-7625129	chr6:3449992-3857946	chr6:32404672-32524722	chr17:55189506-55920422	chr16:1799957-1849369	chr1:26100297-27431712	chr7:152108768-152461790
genes in wide peak	NDN	PSG1	FOLH1	GPAT2	hsa-mir-3156-2	CDKN2A	TTC28	FHIT	hsa-mir-4273	MACROD2-AS1	SMAD4	WWOX	hsa-mir-3118-5	HSP90AA4P	hsa-mir-596	hsa-mir-3187	EFNB3	FAM50B	HLA-DRA	MSI2	IGFALS	hsa-mir-1976	XRCC2
	PWRN2	PSG2	LOC120824	LOC729234	CYP4F35P	C9orf53			hsa-mir-1324		ME2		hsa-mir-3156-3	LOC401164	CLN8	ATP5D	TP53	PXDC1	HLA-DRB5		NME3	CD52	FABP5P3
		PSG4	OR4C13		ANKRD30B				LOC401074		MEX3C		C21orf15		DLGAP2	AZU1	WRAP53				NUBP2	EXTL1	LOC100128822
		PSG5	OR4C12		POTEC				FLJ20518		ELAC1		ANKRD30BP2		LOC286083	CIRBP					MRPS34	SFN
		PSG6	LOC283116		CXADRP3				FRG2C		MRO		POTED		MIR596	CNN2					SPSB3	HMGN2
		PSG7	OR4A47		MIR3156-2				MIR1324				ANKRD20A11P			CFD					EME2	STMN1
		PSG11	LOC440040						MIR4273				MIR3156-3			ARID3A						PAFAH2
		PSG10P	TRIM64C													EFNA2						RPS6KA1
		LOC100289650														ELANE						SLC30A2
																GPX4						ARID1A
																POLR2E						NR0B2
																PRTN3						CNKSR1
																PTBP1						NUDC
																STK11						ZNF593
																MED16						GPN2
																ABCA7						AIM1L
																SBNO2						PIGV
																HMHA1						FAM54B
																C19orf24						SEPN1
																WDR18						GPATCH3
																LPPR3						CEP85
																KISS1R						C1orf135
																MIDN						LIN28A
																R3HDM4						FAM110D
																C19orf6						DHDDS
																GRIN3B						SH3BGRL3
																CIRBP-AS1						ZDHHC18
																C19orf26						TRIM63
																MIR3187						UBXN11
																MIR4745						FAM46B
																						C1orf172
																						PDIK1L
																						PAQR7
																						ZNF683
																						CATSPER4
																						TRNP1
																						LOC646471
																						MIR1976
																						MIR3917

### Sheet: S3G
Supplementary Table S3G: GISTIC 2.0 chromosomal arm-level amplification and deletions for basal-like organoids
Arm	# Genes	Amp frequency	Amp frequency score	Amp z-score	Amp q-value	Del frequency	Del frequency score	Del z-score	Del q-value
1p	2121	0	0	-0.624	0.843	0.17	0.17	0.892	0.484
1q	1955	0.17	0.17	0.773	0.843	0	0	-0.663	0.843
2p	924	0	0	-0.96	0.843	0	0	-0.96	0.843
2q	1556	0	0	-0.821	0.843	0	0	-0.821	0.843
3p	1062	0	0	-0.76	0.843	0.33	0.33	1.53	0.291
3q	1139	0.17	0.2	0.531	0.843	0.17	0.2	0.531	0.645
4p	489	0	0	-0.857	0.843	0.33	0.33	1.21	0.355
4q	1049	0	0	-0.762	0.843	0.33	0.33	1.52	0.291
5p	270	0	0	-0.999	0.843	0.17	0.17	0.00225	0.779
5q	1427	0	0	-0.776	0.843	0.17	0.17	0.467	0.646
6p	1173	0	0	-0.641	0.843	0.5	0.5	2.86	0.0279
6q	839	0	0	-0.564	0.843	0.67	0.67	3.77	0.00162
7p	641	0.17	0.17	0.133	0.843	0	0	-0.93	0.843
7q	1277	0.17	0.2	0.594	0.843	0.17	0.2	0.594	0.634
8p	580	0	0	-0.729	0.843	0.5	0.5	2.39	0.0689
8q	859	0.33	0.33	1.41	0.843	0	0	-0.795	0.843
9p	422	0	0	-0.868	0.843	0.33	0.33	1.17	0.355
9q	1113	0	0	-0.839	0.843	0.17	0.17	0.321	0.663
10p	409	0	0	-0.973	0.843	0.17	0.17	0.0495	0.779
10q	1268	0	0	-0.809	0.843	0.17	0.17	0.391	0.646
11p	862	0	0	-0.973	0.843	0	0	-0.973	0.843
11q	1515	0	0	-0.83	0.843	0	0	-0.83	0.843
12p	575	0.17	0.17	0.108	0.843	0	0	-0.942	0.843
12q	1447	0.17	0.17	0.477	0.843	0	0	-0.772	0.843
13q	654	0	0	-0.83	0.843	0.33	0.33	1.29	0.349
14q	1341	0.17	0.2	0.625	0.843	0.17	0.2	0.625	0.634
15q	1355	0	0	-0.791	0.843	0.17	0.17	0.432	0.646
16p	872	0	0	-0.971	0.843	0	0	-0.971	0.843
16q	702	0	0	-1.01	0.843	0	0	-1.01	0.843
17p	683	0	0	-0.412	0.843	0.83	0.83	4.78	3.39e-05
17q	1592	0.33	0.33	1.92	0.843	0	0	-0.664	0.843
18p	143	0.17	0.2	0.161	0.843	0.17	0.2	0.161	0.739
18q	446	0	0	-0.749	0.843	0.5	0.5	2.3	0.0689
19p	995	0	0	-0.771	0.843	0.33	0.33	1.49	0.291
19q	1709	0.17	0.17	0.619	0.843	0	0	-0.717	0.843
20p	355	0	0	-0.879	0.843	0.33	0.33	1.14	0.355
20q	753	0	0	-0.996	0.843	0	0	-0.996	0.843
21q	509	0	0	-0.74	0.843	0.5	0.5	2.35	0.0689
22q	921	0	0	-0.784	0.843	0.33	0.33	1.44	0.291

### Sheet: S3H
Supplementary Table S3H: GISTIC 2.0 significant recurrent amplification regions for basal-like organoids
cytoband	8q24.21	17q21.2
q value	0.0025404	0.20167
residual q value	0.0025404	0.20167
wide peak boundaries	chr8:130840230-131210032	chr17:39175630-39200160
genes in wide peak	ASAP1	KRTAP1-3
	FAM49B	KRTAP1-1
	LOC100507117	KRTAP1-5

### Sheet: S3I
Supplementary Table S3I: GISTIC 2.0 significant recurrent deletion regions for basal-like organoids
cytoband	9p21.3	2q14.1	11p11.12	15q11.2	18p11.21	19q13.31	1p36.11	18q21.2	7q34	4p15.1	3p14.2	18q21.2
q value	1.3815e-07	7.0137e-07	7.0137e-07	7.0137e-07	7.0137e-07	7.0137e-07	0.053258	0.053258	0.057315	0.15983	0.24171	0.0071624
residual q value	1.3815e-07	7.0137e-07	7.0137e-07	7.0137e-07	7.0137e-07	7.0137e-07	0.053258	0.053258	0.056661	0.15983	0.22101	0.9821
wide peak boundaries	chr9:21952355-22021538	chr2:96150013-133019983	chr11:48504726-50243470	chr15:23926514-24810476	chr18:14226022-14860051	chr19:43092519-43860000	chr1:23669225-31191494	chr18:53300005-54278836	chr7:140295132-140780391	chr4:27019996-30730009	chr3:59033789-61556708	chr18:48468094-48920715
genes in wide peak	CDKN2A	hsa-mir-663b	FOLH1	NDN	hsa-mir-3156-2	PSG1	hsa-mir-1976	LOC100505474	BRAF	hsa-mir-4275	FHIT	SMAD4
	CDKN2B	hsa-mir-1302-3	LOC120824	PWRN2	CYP4F35P	PSG2	RUNX3		NDUFB2	PCDH7		MEX3C
	C9orf53	hsa-mir-4267	OR4C13		ANKRD30B	PSG3	CD52		MRPS33	MIR4275		ELAC1
		hsa-mir-4266	OR4C12		POTEC	PSG4	RCC1		ADCK2
		hsa-mir-4265	LOC283116		CXADRP3	PSG5	CNR2		LOC100134713
		hsa-mir-3127	OR4A47		MIR3156-2	PSG6	E2F2
		ADRA2B	LOC440040			PSG7	EPB41
		BIN1	TRIM64C			PSG9	EXTL1
		BUB1				PSG11	EYA3
		CNGA3				PRG1	FGR
		COX5B				LOC284344	FUCA1
		DBI				PSG8	IFI6
		DUSP2				PSG10P	GALE
		EN1				LOC100289650	SFN
		ERCC3					GPR3
		FHL2					HMGN2
		GLI2					HMGCL
		GPR17					ID3
		GYPC					STMN1
		IL1A					OPRD1
		IL1B					PAFAH2
		IL1R1					PPP1R8
		IL1RN					PTAFR
		INHBB					RHCE
		INPP4A					RHD
		AFF3					RPA2
		LIMS1					RPL11
		MYO7B					RPS6KA1
		NPAS2					SRSF4
		NPHP1					SLC9A1
		POLR2D					TAF12
		POU3F3					TCEA3
		PROC					TCEB3
		PTPN4					SLC30A2
		RALB					ARID1A
		RANBP2					SNHG3
		RPL31					NR0B2
		SCTR					FCN3
		SLC9A2					MAP3K6
		SLC20A1					C1orf38
		SULT1C2					PTPRU
		TSN					WASF2
		ZAP70					SRRM1
		PAX8					CNKSR1
		IL1R2					GMEB1
		MALL					NUDC
		NCK2					SRSF10
		MARCO					RCAN3
		IL18RAP					LYPLA2
		IL1RL2					DNAJC8
		IL18R1					WDTC1
		DDX18					TMEM50A
		IL1RL1					STX12
		CIAO1					CLIC4
		TGFBRAP1					SYF2
		HS6ST1					LDLRAP1
		MAP4K4					RNU11
		CHST10					AHDC1
		GCC2					SMPDL3B
		EIF5B					ZNF593
		BCL2L11					MECR
		ACTR3					YTHDF2
		ACTR1B					GPN2
		TXNDC9					MED18
		MERTK					TRNAU1AP
		MAP3K2					AIM1L
		ARID5A					XKR8
		EDAR					TMEM57
		TBC1D8					ASAP3
		RABL2A					PNRC2
		GPR45					PIGV
		MGAT4A					FAM54B
		SNRNP200					C1orf63
		CLASP1					PITHD1
		NCAPH					MAN1C1
		TMEM131					NIPAL3
		PSD4					SEPN1
		UNC50					GRHL3
		PTPN18					IL22RA1
		CNNM4					GPATCH3
		CNNM3					CEP85
		IL36RN					PHACTR4
		IL36B					C1orf135
		IL37					LIN28A
		IL36A					FAM110D
		SULT1C4					DHDDS
		C2orf27A					ZNF436
		TFCP2L1					SH3BGRL3
		ARHGEF4					SESN2
		INSIG2					TMEM222
		ANKRD39					ZDHHC18
		FAM178B					TRIM63
		MRPL30					SYTL1
		REV1					SNHG12
		LIPT1					C1orf201
		CCDC93					UBXN11
		SEMA4C					ATPIF1
		PLEKHB2					RAB42
		STEAP3					FAM46B
		ACOXL					C1orf172
		WDR33					MYOM3
		C2orf29					C1orf213
		SMPD4					PDIK1L
		TMEM127					IL28RA
		IWS1					PAQR7
		LIMS2					FAM76A
		KANSL3					ZNF683
		CFC1					MDS2
		IL36G					LOC284632
		UGGT1					CATSPER4
		STARD7					TRNP1
		DPP10					CD164L2
		EPB41L5					TMEM200B
		ANKRD36B					C1orf130
		SLC5A7					LOC644961
		ANAPC1					LOC646471
		MRPS9					LOC653566
		SOWAHC					SCARNA1
		PDCL3					SNORA44
		C2orf49					SNORA61
		TMEM185B					SNORA16A
		SAP130					SNORD99
		MZT2B					MIR1976
		UXS1					MIR3917
		SLC35F5					LOC100506963
		TSGA10					MIR378F
		TMEM177					RCAN3AS
		LMAN2L
		AMMECR1L
		RAB6C
		POLR1B
		RGPD5
		CHCHD5
		CCDC115
		MKI67IP
		C2orf40
		ZC3H8
		ST6GAL2
		IL1F10
		DDX11L2
		MFSD9
		SFT2D3
		TMEM87B
		LOC84931
		FER1L5
		CCDC74A
		CCDC74B
		IMP4
		NEURL3
		LIMS3
		TUBA3E
		TUBA3D
		RPL23AP7
		NMS
		LYG1
		MITD1
		CNTNAP5
		FBLN7
		TRIM43
		FAM168B
		C2orf76
		TMEM182
		TMEM37
		TTL
		CKAP2L
		CBWD2
		LOC150527
		LOC150568
		C2orf15
		GPAT2
		ITPRIPL1
		LOC150776
		WTH3DI
		LOC151009
		2010-09-01
		SULT1C2P1
		FAHD2B
		LONRF2
		CCDC138
		C1QL2
		FOXD4L1
		PCDP1
		VWA3B
		CREG2
		ANKRD23
		FAM123C
		LINC00116
		LOC254128
		LYG2
		RNF149
		LOC284998
		LOC285000
		LOC285033
		LOC285103
		PLGLA
		RGPD4
		CYP27C1
		C2orf55
		SH3RF3
		GPR148
		ANKRD36
		WASH2P
		ZC3H6
		SLC9A4
		LOC389023
		LOC389033
		LOC389043
		FLJ42351
		LOC401010
		C2orf27B
		ASTL
		LOC440894
		LOC440895
		LOC440900
		LOC440905
		LOC440910
		POTEKP
		SULT1C3
		POTEE
		COA5
		LOC541471
		ANKRD30BL
		LOC646743
		CFC1B
		RGPD3
		MZT2A
		FAM138B
		LOC654433
		SNORD89
		RGPD8
		POTEF
		LOC728537
		LOC729121
		LOC729234
		RGPD6
		RFX8
		LOC100131320
		CYP4F30P
		RNU4ATAC
		LOC100216479
		LIMS3-LOC440895
		LOC100287010
		LOC100287216
		LOC100288570
		LIMS3L
		MIR663B
		MIR4265
		MIR3127
		MIR4267
		MIR4266
		LOC100499194
		LOC100506123
		LOC100506421
		LOC100507334
		MIR4436B1
		MIR4772
		MIR4783
		MIR4782
		MIR4435-2
		MIR4784
		MIR4435-1
