## Supplementary Table S4 for "Deep molecular characterization linked to drug response profiling of pancreatic ductal adenocarcinoma using patient-derived organoids"

### Sheet: S4A
Supplementary Table S4A: Drug concentrations used for the organoid drug screening
Drug	Highest concentration	Lowest concentration	Dilution factor	Provider
Gemcitabine	5 µM	305 pM	4x	Selleckchem
5-FU	1 mM	60.94 nM	4x	Selleckchem
Irinotecan	10 µM	610 pM	4x	Selleckchem
Oxaliplatin	100 µM	6.1 nM	4x	Selleckchem
Paclitaxel	500 nM	6.4 pM	5x	Selleckchem
Erlotinib	50 µM	3.05 pM	4x	Selleckchem

### Sheet: S4B
Supplementary Table S4B: Patient adjuvant treatment.
GEM: gemcitabine, CAP: capecitabine, IRI: irinotecan, nabPAC: nab-paclitaxel
Patient	Tumor type	Presentation	M	R	Neoadjuvant	Adjuvant	Survival status	Survival (months)
003	PDAC	Primary	M0	R1	NO	GEM	1	5
010	PDAC	Primary	M0	R1	NO	GEM; 5-FU/IRI; GEM	1	26
018	PDAC	Primary	M0	R1	NO	NA	NA	NA
019	PDAC	Primary	M0	R0	NO	FOLFIRINOX; GEM	1	34
022	PDAC	Primary	M0	R1	NO	FOLFIRINOX	1	20
023	PDAC	Primary	M0	R1	NO	GEM	1	11
026	PDAC	Primary	M0	R1	NO	NONE	1	0
027	PDAC	Primary	M0	R1	NO	GEM/CAP	0	36
028	PDAC	Primary	M1	R1	NO	GEM	0	44
029	Adenosquamous	Primary	M0	R1	NO	FOLFIRINOX	1	14
032	PDAC	Primary	M0	R1	NO	NA	0	34
034	PDAC	Primary	M1	R1	NO	NONE	1	1
036	Ampullary. pancreatobiliary type	Primary	M0	R1	NO	GEM	1	24
037	PDAC	Recurrency	NA	NA	YES	NONE	1	57
038	PDAC	Primary	M0	R1	NO	NA	1	24
039	PDAC	Primary	M0	R1	NO	GEM/CAP	1	30
040	PDAC	Primary	M0	R1	NO	GEM/nabPAC	1	23
042	Anaplastic	Primary	M0	R0 (CRM+)	NO	GEM/CAP; FOLFIRINOX	1	9
047	PDAC	Primary	M0	R1	NO	GEM/CAP	1	13
048	PDAC	Primary	M0	R1	NO	GEM/CAP	1	19
050	PDAC	Primary	M0	R0	NO	NONE	1	2
052	PDAC	Primary	M0	R0 (CRM+)	NO	GEM/CAP	1	13
053	PDAC	Primary	M0	R0 (CRM+)	NO	NONE	1	6
054	PDAC	Primary	M0	R0 (CRM+)	NO	GEM/CAP	1	6
055	PDAC	Primary	M0	R0 (CRM+)	NO	GEM/CAP	1	11
056	PDAC	Primary	M0	R1	NO	GEM	1	24
059	PDAC	Primary	M0	R0 (CRM+)	YES	FOLFIRINOX	1	18
064	PDAC	Primary	M0	R0	YES	FOLFIRINOX; GEM/nabPAC	0	28
065	PDAC	Primary	M1	R0 (CRM+)	YES	NA	1	7
067	PDAC	Primary	M0	R0 (CRM+)	YES	GEM	0	28
069	PDAC	Primary	M1	R1	YES	NA	1	13
072	PDAC	Primary	M0	R1	YES	NA	1	1
073	PDAC	Recurrency	M1	R2	YES	FOLFIRINOX	1	29
075	PDAC	Primary	M0	R0	YES	NA	1	11
076	PDAC	Primary	M0	R0 (CRM+)	NO	GEM	0	25
077	PDAC	Primary	M0	R0 (CRM+)	NO	NONE	1	3
080	PDAC	Primary	M0	R0	NO	NA	1	17
083	PDAC	Primary	M1	R0 (CRM+)	NO	GEM	0	25
086	Adenosquamous	Primary	M0	R0 (CRM+)	NO	GEM; CAP; GEM/PAC	0	24
093	PDAC	Recurrency	M1	R1	NO	NONE	1	23
100	PDAC	Primary	M0	R1	NO	GEM/5-FU	1	9
102	PDAC	Primary	M0	R1	YES	NA	1	8
107	PDAC	Primary	M0	R1	NO	GEM/CAP	1	15
109	PDAC	Primary	M0	R0 (CRM+)	YES	NONE	1	2
