## Supplementary Table S5 for "Deep molecular characterization linked to drug response profiling of pancreatic ductal adenocarcinoma using patient-derived organoids"

### Sheet: S5A
Supplementary Table S5A: Gemcitabine AUCd144h
gene	Rs	p value
NUFIP1	0.77231	1e-05
SELRC1	0.71009	8e-05
CMC1	0.71385	9e-05
PLXNB3	-0.66564	0.00029
F2RL1	0.65402	0.0004
MELK	0.64786	0.00047
WDR27	-0.64308	0.00053
ROR1	0.63966	0.00058
ETFA	0.61709	0.001
WBP2NL	-0.62154	0.00116
GTF2F2	0.6041	0.00135
ECT2	0.60274	0.00139
NHS	0.60137	0.00144
DARS2	0.60068	0.00146
ACTL6A	0.6	0.00148
RB1	0.59795	0.00155
SRFBP1	0.59795	0.00155
HMGB1	0.59795	0.00155
C15orf62	-0.59726	0.00157
MFNG	-0.5959	0.00162
L3MBTL1	-0.59111	0.0018
ZKSCAN1	-0.58701	0.00196
ALDH1A1	0.58496	0.00205
ILVBL	0.58427	0.00208
HAL	-0.58222	0.00217
HEXDC	-0.58222	0.00217
SOD2	-0.58085	0.00223
TAF1B	0.57812	0.00237
ARVCF	-0.57744	0.0024
TIPRL	0.57744	0.0024
ALDH9A1	0.57607	0.00247
NEK4	0.57538	0.0025
POMP	0.57402	0.00257
SLC25A27	-0.58385	0.00261
ATG2A	-0.57265	0.00265
DDX46	0.57265	0.00265
RPF1	0.56923	0.00284
ZC3H6	-0.56786	0.00292
ATP6AP1L	-0.56376	0.00317
CASK	0.56308	0.00321
BAIAP2	-0.56239	0.00325
USP1	0.56034	0.00339
METTL13	0.55966	0.00343
ZNF319	-0.55966	0.00343
RIPPLY3	0.57	0.00344
MTMR2	0.55829	0.00353
PSMA4	0.55624	0.00367
MPP3	-0.55556	0.00372
SLC25A15	0.55487	0.00377
NTAN1	0.55487	0.00377
QTRTD1	0.55282	0.00392
VPS35	0.55214	0.00397
PPARG	0.55214	0.00397
NFKBIZ	-0.55077	0.00408
RFWD2	0.54872	0.00424
PHF17	0.54735	0.00435
URB2	0.54667	0.00441
CCT5	0.5453	0.00453
CLSPN	0.54325	0.00471
DHX9	0.54256	0.00477
ACYP2	-0.54256	0.00477
C3orf14	0.55231	0.00481
PSMC3	0.54188	0.00483
NAB2	-0.54051	0.00495
MXRA7	-0.54051	0.00495
AP3B1	0.53983	0.00502
RNF128	0.53983	0.00502
HPS4	-0.53915	0.00508
PRMT6	0.53915	0.00508
PRODH	-0.53846	0.00514
SPTSSA	-0.53846	0.00514
SNN	-0.53709	0.00528
STK38L	0.53709	0.00528
POU2F2	-0.53641	0.00534
HNRNPA3	0.53573	0.00541
UBE2H	-0.53573	0.00541
RFT1	0.53504	0.00548
UTP11L	0.53504	0.00548
DOCK7	0.53436	0.00555
PEX6	-0.53368	0.00562
SF3A3	0.53299	0.00569
RPE	0.53299	0.00569
FAM72D	0.53162	0.00583
BTBD11	-0.54154	0.00585
TUBGCP6	-0.53026	0.00598
LIN9	0.52957	0.00605
EXOSC8	0.52889	0.00613
WDR12	0.52889	0.00613
TMEM135	0.52889	0.00613
BAIAP3	-0.52821	0.0062
PRC1	0.52821	0.0062
DNM1	-0.52752	0.00628
CEP76	0.52684	0.00636
LTBP3	-0.52479	0.00659
LMNB1	0.5241	0.00668
ZMPSTE24	0.52342	0.00676
CSAD	-0.52342	0.00676
TPM3	0.52342	0.00676
TIMM17A	0.52274	0.00684
MKI67IP	0.52274	0.00684
PIK3IP1	-0.52205	0.00692
MAPK8IP3	-0.52137	0.00701
MGST3	0.52137	0.00701
CAMKMT	0.52137	0.00701
SH3TC2	-0.52137	0.00701
FAM129A	0.52068	0.00709
SP5	-0.52068	0.00709
UCHL5	0.51863	0.00735
SSB	0.51863	0.00735
TOR3A	0.51863	0.00735
DDR1	-0.51863	0.00735
RFC3	0.51795	0.00744
NUP35	0.51795	0.00744
C10orf25	-0.51795	0.00744
NDC80	0.51726	0.00753
PTPRB	0.51726	0.00753
CACYBP	0.51658	0.00762
CENPL	0.51658	0.00762
ZWILCH	0.51658	0.00762
PRR3	-0.51658	0.00762
SMIM15	0.5159	0.00771
WDR52	-0.51521	0.0078
KTI12	0.51385	0.00799
USP45	-0.51316	0.00809
PDE12	0.51316	0.00809
ARHGAP11A	0.51316	0.00809
SPG7	-0.51248	0.00818
FAM229A	-0.51248	0.00818
DBF4	0.51179	0.00828
HSD17B4	0.51179	0.00828
ESPL1	0.51179	0.00828
RUSC1	0.51179	0.00828
STAT6	-0.51179	0.00828
CDK5RAP3	-0.51111	0.00838
SASS6	0.51111	0.00838
NEBL	-0.50974	0.00858
MLK4	0.50974	0.00858
DHFR	0.50974	0.00858
PVRL3	0.50906	0.00868
LRRC40	0.50838	0.00878
PRPS2	0.50769	0.00888
ABCA5	-0.50769	0.00888
MAPRE2	0.50769	0.00888
CCNB1	0.50701	0.00898
DTL	0.50632	0.00909
USP13	0.50564	0.0092
MRPL47	0.50564	0.0092
PLK1	0.50564	0.0092
SLC22A3	-0.50496	0.0093
CEACAM19	-0.50496	0.0093
C12orf76	-0.50427	0.00941
GSE1	-0.50359	0.00952
BUB1	0.50359	0.00952
FGFRL1	-0.50222	0.00974
APBB3	-0.50154	0.00985
DYNC1LI1	0.50154	0.00985
GALNT14	0.50154	0.00985
GPATCH4	0.50154	0.00985
USP39	0.50154	0.00985
DGCR6	-0.50154	0.00985

### Sheet: S5B
Supplementary Table S5B: Gemcitabine AUCpi144h
gene	Rs	p value
TMEM101	-0.78188	1e-05
CCDC122	0.69504	0.00012
ATF7IP2	0.69504	0.00012
ABCC3	-0.68957	0.00014
VWA1	-0.66632	0.00029
TGM2	-0.65128	0.00043
TMC4	-0.63897	0.00059
CTSB	-0.6335	0.00068
PRR24	-0.6294	0.00075
RARA	-0.62462	0.00084
GATA6	0.62393	0.00085
METTL18	0.61915	0.00096
C18orf8	0.61778	0.00099
SP6	-0.61504	0.00105
PCGF2	-0.60684	0.00127
CDK5RAP3	-0.60615	0.00129
TOM1	-0.60205	0.00141
FDFT1	-0.59932	0.0015
MIS18BP1	0.59795	0.00155
FLOT1	-0.59316	0.00172
STAT6	-0.58974	0.00185
GTF2F2	0.58838	0.00191
RAP2B	0.58769	0.00193
H6PD	-0.58701	0.00196
PPIP5K1	-0.58359	0.00211
CENPE	0.58017	0.00227
SPINK4	0.57744	0.0024
KCNN4	-0.57538	0.0025
PANK1	0.57402	0.00257
MRPL45	-0.57402	0.00257
SMC4	0.56991	0.0028
ANKRD26	0.56923	0.00284
PGD	-0.56923	0.00284
DGKH	0.56855	0.00288
XPO4	0.56855	0.00288
RAPGEF3	-0.56786	0.00292
CEP76	0.56786	0.00292
CD14	-0.56718	0.00296
GLRX	-0.56308	0.00321
GPX2	-0.56308	0.00321
RUSC2	0.56308	0.00321
NQO2	-0.56171	0.0033
BBS4	-0.56103	0.00334
NOL3	-0.56103	0.00334
CCDC88A	0.56034	0.00339
FAM210A	0.55966	0.00343
LRRC29	-0.55829	0.00353
MRPL10	-0.55829	0.00353
GPR176	0.55624	0.00367
ROCK1	0.55556	0.00372
TIPRL	0.55556	0.00372
UPK1B	0.56538	0.00376
SLC16A3	-0.55487	0.00377
SCRN2	-0.55419	0.00382
AHCTF1	0.55419	0.00382
NPC1	0.5535	0.00387
MKI67IP	0.5535	0.00387
FSTL3	0.55282	0.00392
WBP2	-0.55282	0.00392
RCBTB2	0.55282	0.00392
UGT2A3	0.56308	0.00393
B4GALT5	-0.55214	0.00397
2009-09-01	-0.55145	0.00403
SUGT1	0.55009	0.00413
LMBR1L	-0.54872	0.00424
TMEM92	-0.54872	0.00424
ALOX5	-0.54803	0.0043
FAHD2B	-0.54735	0.00435
PMPCB	-0.54462	0.00459
ECT2	0.54462	0.00459
METTL6	0.54325	0.00471
TRIM47	-0.54256	0.00477
PLEKHO2	-0.5412	0.00489
SGOL1	0.54051	0.00495
TMEM126B	0.53983	0.00502
G6PC3	-0.53915	0.00508
SESN1	0.53778	0.00521
APOL3	-0.53709	0.00528
RAB27B	0.53504	0.00548
PLXNB3	-0.53436	0.00555
PFKFB3	-0.53368	0.00562
TCF3	0.53299	0.00569
UNC119	-0.53299	0.00569
MBOAT7	-0.53299	0.00569
PEX10	-0.53299	0.00569
LRRC8E	0.53299	0.00569
PPM1L	0.53231	0.00576
ANK1	0.53094	0.0059
GPR146	-0.52957	0.00605
KLLN	0.52957	0.00605
CEP152	0.52889	0.00613
C15orf38	-0.52889	0.00613
ARHGEF11	0.52821	0.0062
PNPLA4	-0.52684	0.00636
RAD50	0.52684	0.00636
TLN1	0.52684	0.00636
ATXN10	-0.52479	0.00659
FAM101A	0.5241	0.00668
SMYD5	-0.52342	0.00676
CEP170	0.52342	0.00676
GLMN	0.52342	0.00676
HNRNPU	0.52274	0.00684
PRPF3	0.52205	0.00692
ARID3B	0.52205	0.00692
CCAR1	0.52137	0.00701
POMP	0.52137	0.00701
RPH3AL	-0.52068	0.00709
GOLIM4	0.51932	0.00726
CAPN12	-0.51932	0.00726
SSH3	-0.51726	0.00753
DCAKD	-0.51658	0.00762
RRN3	0.51453	0.0079
IL1R2	0.51385	0.00799
RB1	0.51385	0.00799
C20orf112	-0.51385	0.00799
MIF4GD	-0.51316	0.00809
PTPN12	0.51316	0.00809
CPNE2	-0.51248	0.00818
TNNC1	0.51179	0.00828
BRCA2	0.51179	0.00828
ACBD4	-0.51179	0.00828
DHRS3	-0.51111	0.00838
TGFBRAP1	0.50974	0.00858
PHAX	0.50974	0.00858
DPCR1	0.50974	0.00858
TOPBP1	0.50906	0.00868
TNFRSF1A	-0.50838	0.00878
PIH1D1	-0.50838	0.00878
BRD4	0.50838	0.00878
BNIP3L	-0.50769	0.00888
TTK	0.50701	0.00898
CEBPB	-0.50701	0.00898
NPFFR1	0.50632	0.00909
RAC3	-0.50632	0.00909
BAIAP2	-0.50564	0.0092
FANCB	0.50427	0.00941
EAF1	0.50222	0.00974
EGLN3	-0.50154	0.00985
EIF2D	-0.50154	0.00985
KIAA1598	0.50085	0.00997

### Sheet: S5C
Supplementary Table S5C: 5-FU AUCd144h
gene	Rs	p value
CYP2B6	0.7053	9e-05
ALKBH8	0.69709	0.00011
PARP4	0.68889	0.00015
WDR27	-0.66085	0.00033
ZNF792	0.64786	0.00047
HKDC1	0.64239	0.00054
LNX2	0.64171	0.00055
TM9SF2	0.62872	0.00076
ST14	0.62393	0.00085
NEK4	0.62051	0.00093
RAB6A	0.61641	0.00102
SLC26A11	-0.60752	0.00125
EIF4E2	0.60547	0.00131
ELF1	0.6	0.00148
RB1	0.59726	0.00157
PCSK6	0.5959	0.00162
ALG11	0.59385	0.00169
IQGAP1	0.58974	0.00185
MTMR6	0.58359	0.00211
MATN2	0.58085	0.00223
SETD6	-0.5788	0.00233
PTPRB	0.57812	0.00237
MOGAT2	0.58385	0.00261
CDK5RAP3	-0.57265	0.00265
OSBPL1A	0.56991	0.0028
SELRC1	0.56855	0.00288
KIFC3	-0.56581	0.00304
SLC2A11	-0.56513	0.00308
CCDC17	-0.56513	0.00308
SPTSSA	-0.56513	0.00308
HPS4	-0.56444	0.00312
HYPK	-0.56308	0.00321
C3orf38	0.56171	0.0033
MAFK	-0.56171	0.0033
PTPRJ	0.55829	0.00353
STT3A	0.55761	0.00357
GLB1	0.55624	0.00367
MSH5	-0.55487	0.00377
PPARG	0.55419	0.00382
SRFBP1	0.55419	0.00382
VPS35	0.55077	0.00408
FAHD2A	-0.54803	0.0043
ZFAT	0.54667	0.00441
NUFIP1	0.5453	0.00453
TMEM183A	0.5453	0.00453
SLC35C1	0.54462	0.00459
AZI2	0.55462	0.00461
ARVCF	-0.54325	0.00471
CLP1	0.54325	0.00471
CASK	0.54256	0.00477
SPG7	-0.54188	0.00483
PILRB	-0.53983	0.00502
L3HYPDH	-0.53983	0.00502
UTP14C	0.53846	0.00514
HAL	-0.53641	0.00534
C10orf76	0.53641	0.00534
ROR1	0.53641	0.00534
COX16	-0.53573	0.00541
SQLE	0.53436	0.00555
ARL6IP5	0.53368	0.00562
ANXA10	0.53162	0.00583
LZTFL1	0.53094	0.0059
ZNF23	-0.53094	0.0059
LRCH1	0.52957	0.00605
MSRA	0.52957	0.00605
PAM16	-0.52957	0.00605
ZC3H13	0.52889	0.00613
NHS	0.52889	0.00613
PDZD8	0.52821	0.0062
DTD2	-0.52615	0.00644
AXDND1	0.52547	0.00651
UBE2E1	0.5241	0.00668
RARB	0.53385	0.00671
RNF128	0.52342	0.00676
EGLN1	0.52274	0.00684
CXCL1	-0.52	0.00718
AFAP1L2	0.51795	0.00744
ZDHHC20	0.51795	0.00744
USP33	0.51726	0.00753
USP1	0.51726	0.00753
ASCC1	0.5159	0.00771
RNF6	0.51385	0.00799
NUPL1	0.51385	0.00799
EAF1	0.51385	0.00799
ERMARD	-0.51111	0.00838
TXNDC9	0.50974	0.00858
LRRFIP1	0.50906	0.00868
ORAI3	-0.50906	0.00868
RFWD2	0.50769	0.00888
PANX1	0.50701	0.00898
MFNG	-0.50564	0.0092
PARD3B	0.50496	0.0093
ECD	0.50496	0.0093
HOOK1	0.50496	0.0093
ACKR4	0.50427	0.00941
NUDT7	-0.50427	0.00941
STRADA	-0.50359	0.00952
SUCLA2	0.50291	0.00963
TIPRL	0.50291	0.00963
SPECC1L	-0.50222	0.00974
SUGT1	0.50222	0.00974
TUBGCP3	0.50154	0.00985
ZDHHC1	-0.50154	0.00985
PEX6	-0.50085	0.00997

### Sheet: S5D
Supplementary Table S5D: 5-FU AUCpi144h
gene	Rs	p value
DGKZ	0.71282	7e-05
POF1B	0.67385	0.00023
PRAF2	-0.66701	0.00028
PCGF2	-0.6588	0.00035
SLC35B1	-0.64718	0.00048
CAPN9	0.64581	0.0005
CTSE	0.63145	0.00071
KLK1	0.6294	0.00075
SHROOM3	0.62735	0.00079
TMEM253	0.61709	0.001
ESPN	0.61573	0.00104
NAT9	-0.61231	0.00112
ITGA10	-0.61231	0.00112
NR2F1	-0.60479	0.00133
ZFPM1	0.6041	0.00135
ARRDC4	0.60137	0.00144
TDRD5	0.62261	0.00147
NR1I2	0.59932	0.0015
NEIL2	-0.59932	0.0015
AXDND1	0.59932	0.0015
GOSR2	-0.59453	0.00167
CUEDC1	-0.58427	0.00208
DLG4	-0.58359	0.00211
PRPF40B	-0.57949	0.0023
UGT2A3	0.59	0.0023
SLAMF6	0.5788	0.00233
VAV1	-0.57812	0.00237
TMEM8B	-0.57744	0.0024
AMN	0.57538	0.0025
AKAP9	0.57402	0.00257
NFE2L1	-0.57128	0.00272
GCHFR	-0.56855	0.00288
TGM2	-0.56855	0.00288
TSPAN6	-0.56718	0.00296
TIMM17B	-0.5665	0.003
SEC61A2	-0.56376	0.00317
DUSP5	-0.56308	0.00321
PPP1R36	0.56239	0.00325
SNX18	-0.56103	0.00334
RGPD8	-0.56034	0.00339
UST	0.55897	0.00348
PKP3	0.55897	0.00348
ASPRV1	0.55624	0.00367
PARP4	0.55556	0.00372
KLF4	0.55282	0.00392
PDZK1	0.55214	0.00397
SLC46A3	0.54667	0.00441
CYP2C19	0.54667	0.00441
ATP7B	0.54462	0.00459
TTK	0.54325	0.00471
KLC2	-0.54256	0.00477
XRCC4	0.54051	0.00495
BDKRB2	0.53983	0.00502
SPTAN1	0.53983	0.00502
PLCB4	0.53846	0.00514
TKT	-0.53846	0.00514
TLN2	0.53846	0.00514
MB21D2	0.53778	0.00521
MICAL1	0.53436	0.00555
PAG1	0.53231	0.00576
PIWIL4	0.53231	0.00576
DOPEY2	0.53231	0.00576
PANK1	0.53231	0.00576
E2F6	-0.53231	0.00576
PIWIL2	0.53231	0.00576
ASIC1	-0.53162	0.00583
ATF7IP2	0.53162	0.00583
RARRES1	-0.53026	0.00598
CCDC122	0.53026	0.00598
EFNA5	-0.53026	0.00598
TMEM106A	-0.52889	0.00613
ANXA10	0.52821	0.0062
KIAA1009	0.52821	0.0062
NPLOC4	-0.52821	0.0062
METTL1	-0.52752	0.00628
DGKH	0.52752	0.00628
CES2	0.52547	0.00651
EHBP1	-0.52274	0.00684
ISCU	-0.52205	0.00692
ANKRD40	-0.52205	0.00692
PCCA	0.52205	0.00692
CCDC43	-0.52137	0.00701
TLX1	0.52068	0.00709
C1orf116	0.52068	0.00709
XYLT2	-0.52	0.00718
FAM211A	0.52	0.00718
AMZ2	-0.52	0.00718
GPR110	-0.51658	0.00762
PSMD12	-0.51658	0.00762
CYSTM1	0.51453	0.0079
ERMP1	-0.51385	0.00799
C3	-0.51316	0.00809
MMP7	-0.51248	0.00818
MIF4GD	-0.51179	0.00828
TPPP	0.51179	0.00828
DARS	0.51111	0.00838
SYNE4	-0.51111	0.00838
FAM127C	-0.51111	0.00838
PSAPL1	0.51043	0.00848
ARHGEF5	0.50632	0.00909
OGFOD3	-0.50632	0.00909
SUOX	-0.50427	0.00941
SLC44A3	0.50359	0.00952
PIGB	-0.50291	0.00963
TM4SF5	0.50222	0.00974
CNTNAP3	-0.50154	0.00985
MAFG	-0.50154	0.00985
TICAM1	0.50085	0.00997

### Sheet: S5E
Supplementary Table S5E: Irinotecan AUCd144h
gene	Rs	p value
TIMP2	-0.74496	2e-05
AGMAT	0.70872	8e-05
IDH1	0.6841	0.00017
DDAH1	0.68068	0.00019
ACTR3	0.67932	0.0002
LGALS4	0.67795	0.00021
NT5E	-0.67248	0.00024
COL5A3	0.66838	0.00027
EXOSC8	0.66838	0.00027
SGK2	0.66496	0.0003
CHST15	-0.66222	0.00032
TEC	-0.66154	0.00033
SEMA4C	-0.66085	0.00033
GALM	0.6588	0.00035
SLMO2	0.65812	0.00036
BCL11B	0.65607	0.00038
SDPR	-0.65538	0.00038
EIF2S3	0.6547	0.00039
CDK5R1	-0.65333	0.00041
IQGAP2	0.65128	0.00043
TMEM136	-0.65128	0.00043
MC1R	-0.64923	0.00045
CAMKMT	0.64855	0.00046
PPP1R3F	-0.64513	0.0005
CDC42	0.64444	0.00051
C5orf30	0.64308	0.00053
SHMT2	0.64171	0.00055
ASNS	0.64103	0.00056
CSGALNACT1	-0.65231	0.00056
LZIC	0.63761	0.00061
MTRF1	0.63419	0.00066
ACTL6A	0.63419	0.00066
TARDBP	0.6335	0.00068
ERMAP	-0.63077	0.00072
ASL	0.63009	0.00073
TECPR2	-0.63009	0.00073
SYNE1	-0.62462	0.00084
ATP8B1	0.62188	0.0009
C11orf68	-0.6212	0.00091
C15orf62	-0.61983	0.00094
MYO9A	-0.61778	0.00099
SLC12A4	-0.61641	0.00102
CPT1A	0.61504	0.00105
WDR12	0.61504	0.00105
MPC2	0.61436	0.00107
CYSTM1	0.61368	0.00109
SH3TC2	-0.61299	0.0011
NEK4	0.61026	0.00117
SKP2	0.61026	0.00117
DARS	0.60957	0.00119
MOGAT2	0.62	0.0012
LARS	0.60752	0.00125
HNRNPA3	0.60752	0.00125
GNPNAT1	0.60684	0.00127
APIP	0.60684	0.00127
AGPAT4	-0.60342	0.00137
BCAM	-0.60274	0.00139
ACYP2	-0.60205	0.00141
HMGCS2	0.60137	0.00144
UQCRC2	0.60068	0.00146
GPSM1	-0.6	0.00148
NAT10	0.59932	0.0015
GPR160	0.59932	0.0015
UGT2A3	0.61	0.00151
UQCRC1	0.59863	0.00153
C2CD5	0.59863	0.00153
SLC22A18AS	0.59658	0.0016
CMYA5	-0.59521	0.00164
JAG2	-0.59521	0.00164
HNRNPR	0.59385	0.00169
TPMT	0.59385	0.00169
MARVELD1	-0.59316	0.00172
GALE	0.58974	0.00185
GIMAP2	-0.58838	0.00191
NT5C2	-0.58701	0.00196
SPG7	-0.58632	0.00199
DENND3	-0.58564	0.00202
EIF2S2	0.58564	0.00202
VDAC1	0.58496	0.00205
PRSS3	0.58427	0.00208
SOWAHA	0.58427	0.00208
PDHX	0.58359	0.00211
GSTM4	0.58222	0.00217
SDHB	0.57949	0.0023
MPP3	-0.57949	0.0023
STRADA	-0.5788	0.00233
PRDM8	-0.57744	0.0024
FAM120C	-0.57744	0.0024
SRGAP3	-0.57607	0.00247
ZNF319	-0.57538	0.0025
PIP4K2B	-0.5747	0.00254
FAM3C	-0.57402	0.00257
DHX32	-0.57333	0.00261
EHHADH	0.57333	0.00261
CDC42EP3	-0.57333	0.00261
SPRY1	-0.57333	0.00261
CHPF	-0.57265	0.00265
LMO4	0.57265	0.00265
NOC2L	0.57265	0.00265
KCTD2	-0.57197	0.00268
ADRB2	-0.57128	0.00272
ADRBK1	0.57128	0.00272
EVA1B	-0.56991	0.0028
BCL10	0.56991	0.0028
CRYL1	0.56923	0.00284
ETNK2	-0.57923	0.00287
ENO1	0.56855	0.00288
CITED2	-0.56855	0.00288
HMGB1	0.56855	0.00288
UNKL	-0.56786	0.00292
PNP	0.56786	0.00292
DFNB31	-0.56718	0.00296
NARS	0.56718	0.00296
BAIAP3	-0.5665	0.003
TRAF1	-0.56444	0.00312
TBC1D25	-0.56444	0.00312
COBLL1	0.56376	0.00317
NINJ1	-0.56308	0.00321
GPI	0.56171	0.0033
PHGDH	0.56103	0.00334
COL18A1	-0.56103	0.00334
TRPV4	-0.56034	0.00339
WBSCR22	0.55897	0.00348
LDB1	-0.55897	0.00348
SRSF3	0.55761	0.00357
MTMR2	0.55692	0.00362
TFRC	0.55624	0.00367
SLC9A2	0.55624	0.00367
SSB	0.55624	0.00367
SLC25A33	0.55624	0.00367
EPOR	-0.55556	0.00372
TBCEL	-0.55419	0.00382
DSE	-0.5535	0.00387
C1QTNF6	-0.55214	0.00397
MOB3C	-0.55214	0.00397
TPM3	0.55214	0.00397
PPFIBP2	0.55214	0.00397
SSH1	-0.55145	0.00403
HNF4A	0.55077	0.00408
CSTF2T	-0.55077	0.00408
NR4A2	-0.55009	0.00413
C11orf86	0.5494	0.00419
DBF4	0.54872	0.00424
LRRC14	-0.54872	0.00424
UBE2H	-0.54872	0.00424
MDH2	0.54803	0.0043
GPD1	0.54803	0.0043
E2F2	0.54735	0.00435
CEACAM19	-0.54667	0.00441
AGPS	0.54598	0.00447
SCP2	0.54598	0.00447
ZNF517	-0.5453	0.00453
NDUFS1	0.54462	0.00459
PNKD	0.54462	0.00459
ACSS2	0.54462	0.00459
LARP6	-0.54462	0.00459
TTLL12	0.54393	0.00465
ASRGL1	0.54393	0.00465
VPS35	0.54325	0.00471
PPP1R7	0.54325	0.00471
CCNJL	-0.54325	0.00471
PSMD1	0.54188	0.00483
CKMT1B	0.54188	0.00483
SLC43A1	0.5412	0.00489
THNSL2	-0.55077	0.00495
ERCC6	-0.54051	0.00495
CX3CL1	-0.53915	0.00508
GPR128	0.53915	0.00508
ADCY9	-0.53915	0.00508
SGMS1	-0.53915	0.00508
MGST3	0.53846	0.00514
PARK7	0.53778	0.00521
TIGD5	-0.53709	0.00528
LRRC40	0.53641	0.00534
C10orf25	-0.53641	0.00534
DDX42	-0.53641	0.00534
ARPC1A	0.53641	0.00534
LPCAT3	0.53573	0.00541
SUCLG2	0.53504	0.00548
BRI3BP	0.53504	0.00548
CYCS	0.53436	0.00555
RUFY2	-0.53436	0.00555
SUCLG1	0.53368	0.00562
DNAJC11	0.53299	0.00569
SNRPA1	0.53231	0.00576
ACTR2	0.53231	0.00576
POU6F1	-0.53231	0.00576
RPL22	0.52957	0.00605
SECISBP2	-0.52957	0.00605
SLC26A6	0.52957	0.00605
PES1	0.52889	0.00613
TPD52	0.52821	0.0062
FBXW4	-0.52821	0.0062
BAIAP2	-0.52821	0.0062
PARPBP	0.52821	0.0062
TRIM8	-0.52752	0.00628
TUFM	0.52752	0.00628
ADSL	0.52752	0.00628
RAN	0.52684	0.00636
SULT1C2	0.52684	0.00636
KIAA2013	0.52615	0.00644
RASL11A	0.52615	0.00644
ZNF280D	-0.52615	0.00644
KCNMB3	-0.52615	0.00644
CMTM3	-0.52547	0.00651
POC1A	0.5241	0.00668
C20ORF135	-0.5241	0.00668
GARS	0.52342	0.00676
CYP2C18	0.52342	0.00676
MRPS5	0.52342	0.00676
CRAMP1L	-0.52274	0.00684
HOMER3	-0.52274	0.00684
C11orf53	0.52274	0.00684
ARHGEF4	-0.53231	0.00689
ERH	0.52205	0.00692
PCK2	0.52205	0.00692
CTSL	-0.52205	0.00692
FCHSD2	-0.52205	0.00692
CYP2S1	0.52205	0.00692
SLC46A1	-0.52068	0.00709
TMEM97	0.52068	0.00709
IMPA2	0.52	0.00718
RCC2	0.52	0.00718
ITGA1	-0.52	0.00718
AIG1	-0.51932	0.00726
PLK1	0.51932	0.00726
ZNF658	-0.51932	0.00726
LCAT	-0.51932	0.00726
C14orf1	0.51863	0.00735
ALDH9A1	0.51863	0.00735
AURKA	0.51795	0.00744
RFC4	0.51795	0.00744
KIF7	-0.51795	0.00744
TUBA1C	0.51795	0.00744
ABHD12	0.51726	0.00753
HSDL1	-0.51726	0.00753
CEBPG	0.51726	0.00753
CENPBD1	-0.51726	0.00753
METTL7A	0.51726	0.00753
SLC6A14	-0.51658	0.00762
FARSB	0.51658	0.00762
SLC25A20	0.51521	0.0078
FAM63B	-0.51453	0.0079
CEP112	-0.51453	0.0079
PPP2CA	0.51385	0.00799
CTIF	-0.51385	0.00799
MORN4	-0.51385	0.00799
HMGCR	0.51316	0.00809
ZNF19	-0.51316	0.00809
ZC3H15	0.51248	0.00818
UHRF2	-0.51248	0.00818
ZNF662	-0.51248	0.00818
MOB3B	0.52231	0.00819
SNRPD3	0.51111	0.00838
CARF	-0.51111	0.00838
WDFY3	-0.51111	0.00838
NEDD4	-0.51043	0.00848
MSLN	-0.51043	0.00848
IMMT	0.51043	0.00848
ZBTB4	-0.51043	0.00848
WWTR1	-0.50974	0.00858
TERF2IP	-0.50974	0.00858
SIRT2	0.50906	0.00868
PHF1	-0.50906	0.00868
PRKAR2A	0.50906	0.00868
PKD2	-0.50906	0.00868
C3	-0.50906	0.00868
USP20	-0.50906	0.00868
HHEX	0.50906	0.00868
ZNF496	-0.50906	0.00868
DDC	0.50838	0.00878
KIAA1109	-0.50838	0.00878
GPATCH3	0.50838	0.00878
MOSPD1	-0.50769	0.00888
PDK1	0.50701	0.00898
DLG5	-0.50632	0.00909
SUFU	-0.50496	0.0093
MAPRE2	0.50496	0.0093
CSGALNACT2	-0.50496	0.0093
FAM162A	0.50427	0.00941
ZNF785	-0.50427	0.00941
TNIK	0.50359	0.00952
ZNF554	-0.50359	0.00952
NCAPD2	0.50291	0.00963
EDN1	-0.50291	0.00963
TRIM23	-0.50291	0.00963
CAT	0.50291	0.00963
HOOK1	0.50291	0.00963
C9orf16	-0.50291	0.00963
LRRC37A3	-0.50291	0.00963
LIMA1	0.50222	0.00974
PLA2R1	-0.50222	0.00974
NIF3L1	0.50222	0.00974
MCAT	0.50154	0.00985
SPTSSA	-0.50154	0.00985
HPRT1	0.50154	0.00985
ALCAM	-0.50154	0.00985
SZT2	-0.50154	0.00985
PARP6	-0.50085	0.00997

### Sheet: S5F
Supplementary Table S5F: Irinotecan AUCpi144h
gene	Rs	p value
HIF1A	-0.76137	1e-05
AGFG1	-0.7641	1e-05
ST3GAL1	-0.69778	0.00011
ZMYND15	0.69368	0.00013
CPD	-0.69162	0.00014
NFE2L2	-0.67658	0.00021
BCL6	-0.67043	0.00025
ZNF225	-0.65197	0.00042
ZNF230	-0.64786	0.00047
MTMR3	-0.64376	0.00052
FAM102A	-0.64376	0.00052
GALNT7	-0.64171	0.00055
TBC1D9	-0.63897	0.00059
TMEM30A	-0.63761	0.00061
RDH10	-0.63487	0.00065
RAB2B	-0.6335	0.00068
ABCG1	-0.6335	0.00068
LYPD6B	-0.62803	0.00077
DAZAP1	0.62735	0.00079
FAM216A	0.62393	0.00085
TMEM167B	-0.62256	0.00088
PFN1	0.62188	0.0009
FBXO48	-0.62188	0.0009
SGPP2	-0.61983	0.00094
KLHL2	-0.61846	0.00097
TAX1BP3	0.61641	0.00102
HMGXB4	-0.61573	0.00104
UPF3A	0.61504	0.00105
ZNF2	-0.61436	0.00107
VWA2	-0.61162	0.00114
REL	-0.61026	0.00117
FAM160A1	-0.60479	0.00133
PRKCH	-0.60068	0.00146
RHOQ	-0.60068	0.00146
B4GALT5	-0.6	0.00148
STAU2	-0.59795	0.00155
DUSP16	-0.59658	0.0016
BCL7C	0.59385	0.00169
IL6R	-0.59179	0.00177
ULK4	0.59111	0.0018
NAA10	0.59043	0.00182
IMPAD1	-0.59043	0.00182
TMEM260	-0.58974	0.00185
MXD3	0.58974	0.00185
TMEM159	-0.58906	0.00188
CHST6	-0.58906	0.00188
DOCK11	-0.58838	0.00191
ARFGEF1	-0.58769	0.00193
NDUFB2	0.58769	0.00193
TPM1	0.58701	0.00196
ZNHIT2	0.58564	0.00202
CARS2	0.58496	0.00205
ASPH	-0.58222	0.00217
PIWIL2	0.58154	0.0022
PLA2G4A	-0.58085	0.00223
ARHGAP5	-0.58017	0.00227
MYBBP1A	0.58017	0.00227
TANC2	-0.5788	0.00233
SLC1A5	-0.57812	0.00237
ZNF417	-0.57812	0.00237
ENO3	0.57744	0.0024
CXCL16	0.57744	0.0024
PRKCDBP	0.57675	0.00243
TMEM39A	-0.57607	0.00247
STK32C	0.5747	0.00254
CCDC85B	0.57402	0.00257
SUN2	-0.57333	0.00261
XPO4	0.57333	0.00261
RPS27L	0.57265	0.00265
DNAJC16	-0.57197	0.00268
ECE1	-0.57197	0.00268
SDCBP	-0.57128	0.00272
IFT88	0.56991	0.0028
NCOA3	-0.56991	0.0028
ZDHHC18	-0.56923	0.00284
MANSC1	-0.56786	0.00292
SLC12A7	-0.56786	0.00292
SSH2	-0.5665	0.003
ZBTB11	-0.56376	0.00317
GOLPH3	-0.56376	0.00317
SLMO1	0.56103	0.00334
GRIP1	-0.57154	0.00334
SETD7	-0.56034	0.00339
SEL1L	-0.55897	0.00348
MRPL23	0.55829	0.00353
ALG1L	-0.55761	0.00357
SEC22A	-0.55624	0.00367
GRHL3	-0.55624	0.00367
H2AFX	0.55624	0.00367
ARG2	-0.55556	0.00372
AMOT	-0.55556	0.00372
LRFN4	0.55556	0.00372
USP37	-0.55487	0.00377
OXR1	-0.55487	0.00377
LSM1	0.55487	0.00377
APOM	0.55419	0.00382
SPATA24	0.5535	0.00387
TNNC1	0.55282	0.00392
EMC1	-0.55282	0.00392
MCTP2	-0.55214	0.00397
PIDD	0.55214	0.00397
FBXL15	0.55145	0.00403
WWP1	-0.55145	0.00403
SENP7	-0.55077	0.00408
WDR74	0.55009	0.00413
SSBP1	0.5494	0.00419
SLC38A2	-0.5494	0.00419
USP53	-0.5494	0.00419
APOL6	-0.5494	0.00419
ARHGAP39	0.54872	0.00424
TC2N	-0.54803	0.0043
ELAC2	0.5453	0.00453
SLC39A9	-0.5453	0.00453
MON1B	-0.5453	0.00453
COL4A2	0.54462	0.00459
MEMO1	0.54325	0.00471
FOXRED2	-0.54188	0.00483
TPBG	-0.54188	0.00483
ATP10D	-0.5412	0.00489
CPNE8	-0.54051	0.00495
PPP1R35	0.54051	0.00495
TMEM184C	-0.54051	0.00495
SAC3D1	0.54051	0.00495
NDUFAF2	0.53983	0.00502
SH3PXD2B	-0.53983	0.00502
RABL3	-0.53915	0.00508
NHP2	0.53915	0.00508
PPP1R14B	0.53915	0.00508
NOMO2	-0.53915	0.00508
SERINC3	-0.53778	0.00521
VPS41	-0.53709	0.00528
TRAP1	0.53641	0.00534
ADAT2	0.53641	0.00534
RPP30	0.53573	0.00541
C11orf48	0.53573	0.00541
CLUH	0.53504	0.00548
GPRC5C	-0.53504	0.00548
VOPP1	-0.53436	0.00555
SRP54	-0.53299	0.00569
ZBTB21	-0.53299	0.00569
TMEM30B	-0.53231	0.00576
MUC20	-0.53162	0.00583
ZFR	-0.53094	0.0059
ATP11B	-0.53094	0.0059
GLO1	0.53094	0.0059
ZNF70	-0.53094	0.0059
H6PD	-0.52957	0.00605
BBS9	-0.52957	0.00605
ZNF436	-0.52889	0.00613
ZNF837	0.52889	0.00613
MUL1	-0.52821	0.0062
NSMCE4A	0.52821	0.0062
GLYCTK	0.52821	0.0062
PDSS1	0.52752	0.00628
TMED10	-0.52752	0.00628
MRP63	0.52752	0.00628
KREMEN1	-0.52752	0.00628
NPEPL1	0.52752	0.00628
ETV6	-0.52615	0.00644
ACVR1	-0.52547	0.00651
FAM58A	0.52547	0.00651
PTPRK	-0.52547	0.00651
SESTD1	-0.52479	0.00659
ABCA5	-0.5241	0.00668
ZSCAN22	-0.5241	0.00668
SMIM14	-0.52342	0.00676
EPB41L2	0.52274	0.00684
RBFOX2	-0.52274	0.00684
GDPD1	-0.52274	0.00684
FAM211A	0.52274	0.00684
TRAM1	-0.52205	0.00692
CDC16	0.52205	0.00692
EIF4A2	-0.52205	0.00692
ZNF641	-0.52205	0.00692
CRCP	-0.52205	0.00692
KPNA1	-0.52137	0.00701
IRAK1	0.52137	0.00701
TMC4	-0.52068	0.00709
GAS6	0.52068	0.00709
LRRC73	0.52068	0.00709
LAPTM4A	-0.52	0.00718
ASAP3	-0.52	0.00718
VWA5A	-0.52	0.00718
ANK1	0.51932	0.00726
CSTA	-0.51932	0.00726
HSPA13	-0.51932	0.00726
DGKG	-0.51863	0.00735
LAMP2	-0.51795	0.00744
GAD1	-0.51795	0.00744
SURF2	0.51795	0.00744
HERPUD1	-0.51726	0.00753
TTC33	-0.51726	0.00753
ZNF484	-0.51726	0.00753
SLC35A5	-0.5159	0.00771
CLTB	0.5159	0.00771
DEXI	0.5159	0.00771
PPP1R3C	-0.51521	0.0078
KLHL28	-0.51521	0.0078
C17orf85	0.51453	0.0079
ARMC5	0.51453	0.0079
DENND4A	-0.51453	0.0079
PFAS	0.51453	0.0079
CARD6	-0.51385	0.00799
NOLC1	0.51385	0.00799
TCEANC	-0.51385	0.00799
NAP1L4	0.51316	0.00809
C12orf75	0.51316	0.00809
NUFIP2	-0.51248	0.00818
PRR7	0.51248	0.00818
VPS8	-0.51179	0.00828
AP006621.5	0.51179	0.00828
NRIP1	-0.51111	0.00838
C11orf31	0.51111	0.00838
UBXN2B	-0.51111	0.00838
RRP12	0.51043	0.00848
CYP2E1	0.51043	0.00848
GLCE	-0.51043	0.00848
RPLP2	0.51043	0.00848
PA2G4	0.50974	0.00858
TBCCD1	-0.50906	0.00868
SLC33A1	-0.50906	0.00868
SCRIB	0.50906	0.00868
RPS23	0.50906	0.00868
P2RX4	-0.50838	0.00878
AHCYL1	-0.50769	0.00888
GGNBP2	-0.50701	0.00898
TMEM189	-0.50701	0.00898
MAPK11	-0.50632	0.00909
ALDH6A1	-0.50564	0.0092
CCDC84	0.50564	0.0092
TCOF1	0.50496	0.0093
RECQL4	0.50427	0.00941
TSKU	-0.50427	0.00941
APOBEC3D	-0.50427	0.00941
STAM2	-0.50291	0.00963
TOB2	-0.50291	0.00963
SLC46A1	-0.50222	0.00974
TOM1	-0.50222	0.00974
APP	-0.50222	0.00974
ZNF703	0.50222	0.00974
2001-03-01	0.50154	0.00985
CUL3	-0.50085	0.00997
CLDND1	-0.50085	0.00997
AHR	-0.50085	0.00997
AVEN	0.50085	0.00997
REPIN1	0.50085	0.00997

### Sheet: S5G
Supplementary Table S5G: Oxaliplatin AUCpi144h
gene	Rs	p value
RXRA	-0.72376	5e-05
CDH24	-0.69915	0.00011
RBM8A	0.68821	0.00015
SEMA4A	-0.68547	0.00016
DHRS13	-0.68479	0.00017
RARA	-0.67248	0.00024
GTF2F2	0.66291	0.00031
TRIM47	-0.65607	0.00038
GSR	-0.6465	0.00049
ANK1	0.64103	0.00056
ZFP69B	0.63761	0.00061
SIM2	0.63487	0.00065
SUGT1	0.63487	0.00065
UTP14C	0.63282	0.00069
KCTD17	-0.63009	0.00073
AGFG2	-0.62872	0.00076
RABGGTB	0.62393	0.00085
SRP19	0.61915	0.00096
ZNF446	-0.61504	0.00105
XPO4	0.61368	0.00109
SLC9A3R1	-0.61231	0.00112
METTL18	0.61162	0.00114
MED4	0.60957	0.00119
PGD	-0.60615	0.00129
TMBIM6	-0.60479	0.00133
MOSPD2	0.60205	0.00141
RAC3	-0.6	0.00148
OSBPL1A	0.59863	0.00153
FSTL3	0.59726	0.00157
TNFRSF1A	-0.59521	0.00164
AGFG1	-0.59521	0.00164
ARHGEF19	-0.59453	0.00167
CCAR1	0.59385	0.00169
SETDB2	0.59385	0.00169
MAD2L2	-0.59111	0.0018
DEFB1	-0.58906	0.00188
SCN8A	-0.58906	0.00188
UBE2B	0.58838	0.00191
TNNC1	0.58564	0.00202
TSEN2	0.58017	0.00227
CDK7	0.57744	0.0024
PFKFB3	-0.57607	0.00247
TRIM13	0.57607	0.00247
ENO2	-0.5747	0.00254
PHAX	0.5747	0.00254
CABLES1	0.57402	0.00257
PLA2G4A	-0.57333	0.00261
VDR	-0.56991	0.0028
EMP2	-0.56923	0.00284
ASAP3	-0.5665	0.003
WBP2	-0.56308	0.00321
ZRANB2	0.56308	0.00321
IGFBP4	-0.56239	0.00325
TBC1D17	-0.56171	0.0033
RABGAP1L	0.56171	0.0033
ZNF165	0.56103	0.00334
FBXO4	-0.55761	0.00357
NRM	-0.55692	0.00362
NUDT15	0.55487	0.00377
FSD1L	0.55419	0.00382
TUBB6	0.55419	0.00382
ALDOC	-0.5535	0.00387
PPFIA3	-0.55282	0.00392
SIN3B	0.55214	0.00397
JUP	-0.55077	0.00408
VWA1	-0.55077	0.00408
GTF2H2C	0.55077	0.00408
PRR24	-0.55009	0.00413
EXTL2	0.5494	0.00419
NYAP1	-0.54598	0.00447
TRMT13	0.5453	0.00453
FUT8	0.54462	0.00459
MIB1	0.54462	0.00459
BLZF1	0.54462	0.00459
GPX2	-0.54462	0.00459
COX14	-0.54462	0.00459
CRIP2	-0.54462	0.00459
UIMC1	0.54393	0.00465
PHF11	0.54325	0.00471
BAIAP2	-0.54256	0.00477
FMNL1	-0.5412	0.00489
H6PD	-0.54051	0.00495
E2F5	0.54051	0.00495
RPL22L1	0.54051	0.00495
TSPAN9	-0.53983	0.00502
ETV6	-0.53983	0.00502
TEX261	-0.53915	0.00508
RRP15	0.53778	0.00521
PIGU	-0.53641	0.00534
CCDC68	0.53162	0.00583
SMARCD3	-0.53026	0.00598
PIGS	-0.53026	0.00598
TRMT10C	0.53026	0.00598
RPP30	0.52957	0.00605
GREB1L	0.52889	0.00613
MMEL1	-0.52821	0.0062
CEP170	0.52821	0.0062
MRPL1	0.52821	0.0062
ZNF431	0.52821	0.0062
RCBTB1	0.52752	0.00628
C20orf112	-0.52684	0.00636
MRI1	0.52615	0.00644
EGLN3	-0.52615	0.00644
SERTAD4	-0.52547	0.00651
LEPREL4	-0.52547	0.00651
DCXR	-0.5241	0.00668
LIG4	0.52274	0.00684
F3	0.52205	0.00692
GPR39	0.52205	0.00692
KDELR1	-0.52137	0.00701
NPFFR1	0.52137	0.00701
CD82	-0.51932	0.00726
FBXO22	0.51932	0.00726
BNIP3L	-0.51863	0.00735
NIPAL1	0.51863	0.00735
POLH	0.51795	0.00744
PTPN21	0.51726	0.00753
RPS6KA4	0.51726	0.00753
DAZAP2	-0.51658	0.00762
HOXB9	0.51521	0.0078
CNFN	-0.51453	0.0079
PLAA	0.52385	0.00797
RAB36	-0.51316	0.00809
G6PC3	-0.51248	0.00818
SFTPA2	0.52231	0.00819
RUFY3	0.51179	0.00828
SDCCAG8	0.51179	0.00828
NWD1	0.51179	0.00828
WNT10A	0.51043	0.00848
TMEM126B	0.50974	0.00858
ZNF101	0.50974	0.00858
FBXO7	-0.50906	0.00868
KIAA0195	-0.50906	0.00868
CCDC106	-0.50838	0.00878
PCDHB14	0.50769	0.00888
DOCK11	-0.50769	0.00888
ALG12	-0.50769	0.00888
CNOT3	-0.50701	0.00898
ABHD13	0.50701	0.00898
AHCTF1	0.50632	0.00909
TREX1	-0.50632	0.00909
MAGI2	-0.50496	0.0093
JAK2	0.50427	0.00941
ZNF354A	0.50359	0.00952
2009-09-01	-0.50359	0.00952
SH2B3	-0.50291	0.00963
AKR1C1	-0.50291	0.00963
RBM23	-0.50222	0.00974
RAB38	-0.50154	0.00985
PTGS1	-0.50085	0.00997

### Sheet: S5H
Supplementary Table S5H: Paclitaxel AUCd144h
gene	Rs	p value
RPUSD2	-0.75316	2e-05
KIAA0907	0.73538	3e-05
ATP5G1	-0.73675	3e-05
SCAND1	-0.71761	6e-05
RPS19BP1	-0.71692	6e-05
LRIF1	0.72231	7e-05
PSMG3	-0.71077	7e-05
MRM1	-0.70188	0.0001
GCHFR	-0.69709	0.00011
CDKN2AIPNL	-0.69915	0.00011
BLOC1S1	-0.69026	0.00014
MRPL27	-0.68821	0.00015
RAP1B	0.68479	0.00017
SNF8	-0.67726	0.00021
PATL1	0.67726	0.00021
NDUFB1	-0.67795	0.00021
MTFP1	-0.67726	0.00021
TMEM69	-0.67248	0.00024
POP7	-0.66564	0.00029
MIF	-0.66427	0.0003
HSCB	-0.66359	0.00031
FAHD2A	-0.66085	0.00033
C1orf86	-0.66085	0.00033
TOMM22	-0.66017	0.00034
CENPM	-0.6588	0.00035
CHCHD5	-0.65812	0.00036
SMDT1	-0.65538	0.00038
RRP7A	-0.6547	0.00039
MALSU1	-0.64991	0.00044
FGGY	-0.64923	0.00045
ZBTB44	0.64923	0.00045
CHCHD2	-0.64855	0.00046
H2AFJ	-0.64171	0.00055
ITPRIPL2	0.63966	0.00058
TRIM44	0.63897	0.00059
PRKRIR	0.63761	0.00061
THTPA	-0.63556	0.00064
LAMTOR4	-0.63487	0.00065
PPP1R35	-0.6335	0.00068
ARPC1B	-0.63282	0.00069
DERL1	0.63282	0.00069
SCRN2	-0.63214	0.0007
MPI	-0.63214	0.0007
RPP38	-0.63009	0.00073
NUDT8	-0.63009	0.00073
POLR2F	-0.6294	0.00075
OXR1	0.62872	0.00076
DGKH	0.62735	0.00079
FAM76B	0.62393	0.00085
TMEM256	-0.62325	0.00087
LOH12CR1	-0.62256	0.00088
NSDHL	-0.62188	0.0009
MOSPD3	-0.62051	0.00093
NPAT	0.61983	0.00094
TAB1	-0.61915	0.00096
PHB	-0.61915	0.00096
PEX11G	-0.61846	0.00097
PEX10	-0.61846	0.00097
MFSD3	-0.61846	0.00097
TRAF6	0.61778	0.00099
PPCDC	-0.61709	0.001
AKAP11	0.61641	0.00102
OCEL1	-0.61504	0.00105
ANKRD16	-0.61368	0.00109
SERF2	-0.61299	0.0011
FAM84B	0.61299	0.0011
COX7B	-0.61094	0.00116
USPL1	0.60957	0.00119
MRPL12	-0.60957	0.00119
C7orf50	-0.60889	0.00121
BIRC2	0.60752	0.00125
ATG10	-0.60684	0.00127
CHTF8	-0.60684	0.00127
LTN1	0.60684	0.00127
XPOT	0.60615	0.00129
MZT2B	-0.60547	0.00131
PCIF1	-0.60205	0.00141
KPNA1	0.60205	0.00141
PRKCG	-0.60205	0.00141
ADAP1	-0.60137	0.00144
ZFYVE19	-0.60137	0.00144
DNAJC30	-0.60137	0.00144
NDUFAF3	-0.60068	0.00146
NBPF12	0.60068	0.00146
MRPL10	-0.6	0.00148
COX5B	-0.59795	0.00155
PARD3B	0.59658	0.0016
PCCB	-0.5959	0.00162
COX4I1	-0.5959	0.00162
PDCD6	-0.59521	0.00164
DNASE1L1	-0.59453	0.00167
ROMO1	-0.59248	0.00174
AMMECR1L	0.59248	0.00174
C11orf31	-0.59248	0.00174
EIF2D	-0.59111	0.0018
MRP63	-0.59111	0.0018
RBX1	-0.59043	0.00182
SLC25A10	-0.59043	0.00182
RNF139	0.58974	0.00185
ZNF81	0.58974	0.00185
TMEM160	-0.58906	0.00188
ATP5J2	-0.58838	0.00191
WIBG	-0.58632	0.00199
B9D1	-0.58564	0.00202
OSBP	0.58564	0.00202
TLCD1	-0.58564	0.00202
POLD1	-0.58427	0.00208
ADCY4	0.58427	0.00208
NIPSNAP1	-0.58427	0.00208
RAB24	-0.58359	0.00211
TTC3	0.58359	0.00211
HERC4	0.58291	0.00214
SRP14	-0.58222	0.00217
AIMP2	-0.58085	0.00223
NHP2L1	-0.58017	0.00227
BRWD1	0.57949	0.0023
ZNF292	0.57949	0.0023
RSF1	0.5788	0.00233
RABGEF1	-0.57812	0.00237
ACO2	-0.57744	0.0024
ZNF432	0.57744	0.0024
PICALM	0.57675	0.00243
B4GALT7	-0.57607	0.00247
NDUFB7	-0.57607	0.00247
TMEM187	-0.57607	0.00247
CCDC93	0.57538	0.0025
MORC3	0.57402	0.00257
APRT	-0.57402	0.00257
BBS4	-0.57333	0.00261
C21orf91	0.57333	0.00261
COPS6	-0.57197	0.00268
ANKRD39	-0.57197	0.00268
ZNF234	0.57197	0.00268
PYCRL	-0.57128	0.00272
EMC6	-0.5706	0.00276
UTP23	0.5706	0.00276
EXT2	0.5706	0.00276
ATF7IP2	0.56991	0.0028
NUDT1	-0.56855	0.00288
CHEK2	-0.56786	0.00292
PHB2	-0.56786	0.00292
ZNF350	0.56786	0.00292
SNX19	0.5665	0.003
PRRG1	0.5665	0.003
REST	0.56581	0.00304
ZBTB11	0.56513	0.00308
HMGCL	-0.56513	0.00308
ZBTB1	0.56513	0.00308
PRDM10	0.56513	0.00308
RRAGC	0.56444	0.00312
COG4	-0.56308	0.00321
RAB3IP	0.56308	0.00321
MVD	-0.56308	0.00321
MRPL34	-0.56239	0.00325
RBM39	0.56103	0.00334
EMC4	-0.55966	0.00343
DTYMK	-0.55966	0.00343
FIS1	-0.55966	0.00343
BIK	-0.55761	0.00357
RNF144B	0.55692	0.00362
MYEOV2	-0.55692	0.00362
VCPIP1	0.55692	0.00362
ASH1L	0.55624	0.00367
C11orf30	0.55624	0.00367
NECAB3	-0.55487	0.00377
UQCR10	-0.55487	0.00377
SNRPA	-0.55419	0.00382
COL4A3BP	0.5535	0.00387
AASDHPPT	0.5535	0.00387
C1orf35	-0.55282	0.00392
RHBDD3	-0.55214	0.00397
DHX38	-0.55145	0.00403
MPLKIP	-0.55145	0.00403
SPATA20	-0.55077	0.00408
ZMAT5	-0.55077	0.00408
MSRB2	-0.55009	0.00413
TMEM192	0.55009	0.00413
ANKRD12	0.5494	0.00419
COA1	-0.5494	0.00419
PSMB5	-0.54872	0.00424
FNBP1L	0.54803	0.0043
IMPACT	0.54803	0.0043
NOP10	-0.54803	0.0043
AC104667.3	-0.54803	0.0043
MRPL32	-0.54735	0.00435
ZBTB40	0.54667	0.00441
SLC38A1	0.54598	0.00447
HEXIM2	-0.54598	0.00447
PDF	-0.54598	0.00447
TSEN34	-0.5453	0.00453
JMJD1C	0.5453	0.00453
HSD17B8	-0.5453	0.00453
SLC25A17	-0.54462	0.00459
SCYL2	0.54462	0.00459
ADAL	-0.54462	0.00459
ZMYM1	0.54462	0.00459
ETFB	-0.55462	0.00461
CARD10	-0.54393	0.00465
RIOK3	0.54256	0.00477
NDUFA2	-0.54256	0.00477
RBM4B	0.54256	0.00477
C6orf223	-0.5412	0.00489
CHCHD10	-0.5412	0.00489
MRPL55	-0.54051	0.00495
NT5C	-0.53983	0.00502
NDUFA10	-0.53983	0.00502
NR1D2	0.53983	0.00502
SWAP70	0.53846	0.00514
KLF3	0.53778	0.00521
AFF1	0.53778	0.00521
SMIM20	-0.53778	0.00521
TRAPPC2	0.53709	0.00528
RB1CC1	0.53641	0.00534
MRPL24	-0.53641	0.00534
KIN	-0.53641	0.00534
FASTK	-0.53641	0.00534
ZNF845	0.53573	0.00541
SDHA	-0.53504	0.00548
EPC2	0.53504	0.00548
C18orf8	0.53436	0.00555
NEURL2	-0.53368	0.00562
NDUFA9	-0.53368	0.00562
THAP11	-0.53368	0.00562
ZNF112	0.53299	0.00569
GALK1	-0.53299	0.00569
UBE2Z	-0.53299	0.00569
GOLPH3L	0.53231	0.00576
ALDH7A1	-0.53231	0.00576
TSTD2	0.53162	0.00583
CCDC85B	-0.53162	0.00583
CDT1	-0.53094	0.0059
DDT	-0.53026	0.00598
NAGLU	-0.52957	0.00605
ZNF837	-0.52957	0.00605
GNAQ	0.52957	0.00605
ZYG11B	0.52957	0.00605
CUL5	0.52957	0.00605
POLD2	-0.52889	0.00613
ANKRD49	0.52889	0.00613
ZFP91	0.52889	0.00613
KDM4A	0.52821	0.0062
TACO1	-0.52821	0.0062
EMG1	-0.52752	0.00628
CREBZF	0.52752	0.00628
FBXO11	0.52752	0.00628
ATP5C1	-0.52752	0.00628
NDUFA6	-0.52752	0.00628
ANXA10	0.52684	0.00636
ADSL	-0.52684	0.00636
UHRF1BP1	0.52615	0.00644
CCP110	0.52615	0.00644
FAM111A	0.52615	0.00644
ZNF562	0.52615	0.00644
PIK3CA	0.52547	0.00651
SPINT2	-0.52547	0.00651
MIS18BP1	0.52479	0.00659
TMEM134	-0.52479	0.00659
C19orf33	-0.5241	0.00668
PICK1	-0.52274	0.00684
GPALPP1	0.52274	0.00684
FNIP1	0.52274	0.00684
POLR2J	-0.52205	0.00692
PUM1	0.52205	0.00692
TBC1D7	-0.52205	0.00692
SEL1L	0.52137	0.00701
ZNF322	0.52137	0.00701
VPS13A	0.52137	0.00701
ZBED5	0.52137	0.00701
C12orf57	-0.52068	0.00709
CCDC90B	0.52068	0.00709
FGF18	0.52068	0.00709
ZBTB43	0.52068	0.00709
DYRK1A	0.52	0.00718
NDUFB2	-0.51932	0.00726
L3MBTL2	-0.51932	0.00726
ATM	0.51932	0.00726
TMUB1	-0.51932	0.00726
CERS6	0.51932	0.00726
PRR7	-0.51863	0.00735
PAXBP1	0.51863	0.00735
PTRH1	-0.51863	0.00735
GPAA1	-0.51863	0.00735
DUT	-0.51795	0.00744
HSPBP1	-0.51726	0.00753
C14orf1	-0.5159	0.00771
ARL14EP	0.5159	0.00771
ZNF668	-0.5159	0.00771
C15orf57	-0.51521	0.0078
SLC25A1	-0.51453	0.0079
ATF7	0.51453	0.0079
MYADM	-0.51453	0.0079
LTB4R	0.51385	0.00799
COQ9	-0.51316	0.00809
ZNF189	0.51316	0.00809
SAMD12	0.51316	0.00809
TMEM53	-0.51248	0.00818
USP38	0.51179	0.00828
DHODH	-0.51111	0.00838
UGCG	0.51043	0.00848
EIF4EBP2	0.51043	0.00848
KIAA1430	0.51043	0.00848
MRPL40	-0.51043	0.00848
PARVA	0.51043	0.00848
PRDM4	0.50974	0.00858
WHAMM	0.50974	0.00858
CKMT1A	-0.50974	0.00858
PSMD9	-0.50906	0.00868
VAMP8	-0.50906	0.00868
FARS2	-0.50906	0.00868
SAP30L	0.50906	0.00868
ZNF510	0.50838	0.00878
SMCHD1	0.50838	0.00878
RIC8B	0.50838	0.00878
RBM18	0.50838	0.00878
UBL7	-0.50838	0.00878
SHKBP1	-0.50838	0.00878
FAM3A	-0.50701	0.00898
GSS	-0.50701	0.00898
FHOD1	-0.50701	0.00898
NAGA	-0.50701	0.00898
MED17	0.50632	0.00909
RALY	-0.50632	0.00909
PGRMC2	0.50632	0.00909
WBSCR27	-0.50632	0.00909
ZNF721	0.50632	0.00909
PSEN1	0.50564	0.0092
RMND5A	0.50564	0.0092
SIVA1	-0.50564	0.0092
TLK1	0.50564	0.0092
CNOT2	0.50496	0.0093
ZNF644	0.50496	0.0093
ZNF136	0.50496	0.0093
C20orf24	-0.50427	0.00941
POLK	0.50427	0.00941
NEDD8	-0.50427	0.00941
CXADR	0.50427	0.00941
ANKRD9	-0.50427	0.00941
RPA3	-0.50359	0.00952
KLHL2	0.50359	0.00952
ASXL2	0.50359	0.00952
ZNF506	0.51308	0.00956
SEC24B	0.50291	0.00963
OSGIN1	-0.50291	0.00963
CCDC71	-0.50291	0.00963
ZNF33B	0.50291	0.00963
RLF	0.50222	0.00974
OSBPL2	0.50222	0.00974
MMAB	-0.50222	0.00974
PAN3	0.50222	0.00974
CCDC124	-0.50154	0.00985
TMEM101	-0.50154	0.00985
ALKBH7	-0.50154	0.00985
KIAA1033	0.50154	0.00985

### Sheet: S5I
Supplementary Table S5I: Paclitaxel AUCpi144h
gene	Rs	p value
TKT	-0.69026	0.00014
KIAA1009	0.64513	0.0005
AKAP9	0.64034	0.00057
GABPB2	0.63761	0.00061
GPX1	-0.63145	0.00071
PHACTR4	0.61778	0.00099
CHCHD5	-0.61436	0.00107
CNKSR3	0.61162	0.00114
SSTR1	0.61094	0.00116
LDHB	-0.61026	0.00117
GCHFR	-0.60684	0.00127
SYNE4	-0.60615	0.00129
SENP6	0.6041	0.00135
NDUFAF3	-0.59932	0.0015
C12orf44	-0.59795	0.00155
RPH3AL	-0.59658	0.0016
C12orf57	-0.59385	0.00169
TMEM8B	-0.59316	0.00172
MIF4GD	-0.59248	0.00174
DLG4	-0.58906	0.00188
BBS4	-0.58427	0.00208
TTK	0.58291	0.00214
CCDC122	0.57949	0.0023
DALRD3	-0.5788	0.00233
PLEKHO2	-0.5788	0.00233
TMEM181	0.5747	0.00254
SNX14	0.57197	0.00268
MRPL43	-0.57128	0.00272
MYADM	-0.5706	0.00276
ATF7IP2	0.56991	0.0028
NSDHL	-0.56786	0.00292
FAM127C	-0.56786	0.00292
EMC4	-0.56581	0.00304
GPALPP1	0.56513	0.00308
HYAL2	-0.56239	0.00325
VAV1	-0.56034	0.00339
FAM46A	0.55897	0.00348
MAP3K7	0.55897	0.00348
SHPRH	0.55897	0.00348
RCBTB2	0.55829	0.00353
RARS2	0.55829	0.00353
NT5C	-0.55624	0.00367
PFKP	-0.55282	0.00392
NR2F1	-0.55214	0.00397
ANKRD16	-0.55077	0.00408
ARID1B	0.5494	0.00419
ANXA7	-0.5494	0.00419
SULT1B1	0.54803	0.0043
QPCT	-0.54735	0.00435
TMEM101	-0.54598	0.00447
CYP2C19	0.54393	0.00465
IBTK	0.54051	0.00495
SYNCRIP	0.53709	0.00528
MRPL10	-0.53709	0.00528
KLF9	0.53641	0.00534
CYP2C9	0.53573	0.00541
PRAF2	-0.53573	0.00541
PFDN1	-0.53504	0.00548
SRP14	-0.53504	0.00548
DPCR1	0.53504	0.00548
AMFR	-0.53436	0.00555
MYL6B	-0.53436	0.00555
PIWIL4	0.53368	0.00562
PCGF2	-0.53299	0.00569
B3GNTL1	-0.53299	0.00569
RHOV	-0.53231	0.00576
BCKDHB	0.53162	0.00583
SHISA4	-0.53162	0.00583
ARRDC4	0.53094	0.0059
ZBTB40	0.53094	0.0059
SLC35B1	-0.53026	0.00598
CCDC71	-0.53026	0.00598
ASIC1	-0.52957	0.00605
POF1B	0.52889	0.00613
HSD17B11	0.52821	0.0062
AMN	0.52752	0.00628
OAZ2	-0.52479	0.00659
SYS1	-0.52479	0.00659
HINT3	0.5241	0.00668
KIAA1257	0.5241	0.00668
HECA	0.52205	0.00692
SERPINF2	-0.52205	0.00692
TRMT2B	-0.52205	0.00692
TXNIP	0.52068	0.00709
CCBL2	0.52	0.00718
PRX	-0.51932	0.00726
ARF3	-0.51932	0.00726
NAB2	-0.51932	0.00726
NAT9	-0.51863	0.00735
RBBP6	0.51863	0.00735
RFT1	-0.51795	0.00744
TLE2	-0.51658	0.00762
CDKN2AIPNL	-0.51658	0.00762
IYD	0.51453	0.0079
ORC3	0.51385	0.00799
KATNA1	0.51316	0.00809
KLF4	0.51248	0.00818
PSKH1	-0.51248	0.00818
ATF3	0.51248	0.00818
SGK223	-0.51179	0.00828
G6PD	-0.51111	0.00838
CLDN15	0.51043	0.00848
IMPACT	0.50974	0.00858
TIAF1	0.50974	0.00858
MBOAT7	-0.50906	0.00868
SPINT1	-0.50906	0.00868
ROCK1	0.50701	0.00898
GPS1	-0.50701	0.00898
STXBP5	0.50632	0.00909
SMG1	0.50564	0.0092
ARMC2	0.50496	0.0093
SERF2	-0.50496	0.0093
SUN1	0.50359	0.00952
ARL6IP5	-0.50291	0.00963
USP6NL	-0.50291	0.00963
ANAPC11	-0.50085	0.00997

### Sheet: S5J
Supplementary Table S5J: Erlotinib AUCpi144h
gene	Rs	p value
LONRF1	-0.72718	4e-05
TP53	0.7053	9e-05
CYP2D6	0.70051	0.0001
WRN	-0.68205	0.00018
IL32	0.67111	0.00025
CTDSPL2	-0.66085	0.00033
NUDT21	-0.66154	0.00033
URGCP	0.65949	0.00034
ATP7B	0.6506	0.00044
C19orf66	0.64718	0.00048
C5orf51	-0.64308	0.00053
CCNT1	-0.64239	0.00054
RAD1	-0.64171	0.00055
GPN3	-0.64103	0.00056
FAM211A	0.63009	0.00073
MICAL1	0.62803	0.00077
FLVCR2	0.62598	0.00081
ZNF25	-0.62462	0.00084
DYNLL2	-0.62325	0.00087
PARP12	0.62256	0.00088
ARMC7	-0.61983	0.00094
QSER1	-0.61846	0.00097
OSGIN2	-0.61846	0.00097
AMZ2	-0.61573	0.00104
SEC61A2	-0.61299	0.0011
GRB2	-0.61231	0.00112
DIABLO	-0.61231	0.00112
GSDMD	0.61162	0.00114
KLHL11	-0.61094	0.00116
LARP4B	-0.61026	0.00117
PSMD12	-0.61026	0.00117
PRKAR1A	-0.60889	0.00121
TMEM253	0.60752	0.00125
XRRA1	-0.60684	0.00127
SOCS5	-0.60684	0.00127
ATP7A	-0.6041	0.00135
SENP1	-0.60205	0.00141
USP37	-0.60205	0.00141
ERMP1	-0.60137	0.00144
ATP6V1A	-0.60137	0.00144
ZNF639	-0.60137	0.00144
C6orf222	0.60137	0.00144
DHTKD1	-0.59932	0.0015
TTI2	-0.59795	0.00155
SUGP1	0.59521	0.00164
DHRS12	0.59453	0.00167
HIF1A	-0.59316	0.00172
ANKRD29	0.59043	0.00182
SAMD13	0.58906	0.00188
PSORS1C1	0.58769	0.00193
PLEKHA6	0.58701	0.00196
DGKQ	0.58701	0.00196
ZNF641	-0.58632	0.00199
ETV7	0.58222	0.00217
UVRAG	0.5788	0.00233
ALG10B	-0.57812	0.00237
FXR1	-0.57744	0.0024
OSBPL1A	0.57744	0.0024
AGFG1	-0.57744	0.0024
SLC9A7	-0.57675	0.00243
PRKD3	-0.57675	0.00243
DNAJC27	-0.57607	0.00247
ASPH	-0.5747	0.00254
ASPRV1	0.57333	0.00261
ABI2	-0.57265	0.00265
ASAH1	-0.57197	0.00268
ATP2A2	-0.57197	0.00268
GPAM	-0.57128	0.00272
ZMYND15	0.57128	0.00272
NR5A2	0.5706	0.00276
TSTA3	0.56991	0.0028
MTMR12	-0.56923	0.00284
CARS2	0.56718	0.00296
PFKM	-0.56718	0.00296
ASIC1	-0.5665	0.003
TMBIM6	-0.5665	0.003
UBR1	-0.56581	0.00304
ARID5A	0.56581	0.00304
NARG2	-0.56513	0.00308
PDZK1	0.56444	0.00312
FAM107B	-0.56308	0.00321
RLIM	-0.56171	0.0033
CGN	0.56171	0.0033
FAM105B	-0.56171	0.0033
ABLIM2	0.56171	0.0033
AL049840.1	0.56171	0.0033
TMEM30A	-0.56034	0.00339
ELOVL5	-0.55966	0.00343
RAB10	-0.55966	0.00343
FTO	-0.55966	0.00343
RAB20	0.55761	0.00357
TMED2	-0.55692	0.00362
NBN	-0.55692	0.00362
PIWIL4	0.55692	0.00362
ATP13A3	-0.55624	0.00367
AMN	0.55624	0.00367
SLAMF6	0.55487	0.00377
ZFP1	-0.55419	0.00382
CEP97	-0.5535	0.00387
TRIM37	-0.55282	0.00392
PCYOX1	-0.55282	0.00392
DUSP8	0.55214	0.00397
TUBGCP4	-0.55009	0.00413
KANSL2	-0.55009	0.00413
SWSAP1	0.55009	0.00413
WNT7B	-0.55009	0.00413
SEC14L1	-0.5494	0.00419
PRKAB2	0.5494	0.00419
PRDM16	0.5494	0.00419
GAL3ST4	0.54872	0.00424
PPP2R2A	-0.54872	0.00424
TMTC3	-0.54803	0.0043
ACSL4	-0.54735	0.00435
RHOT1	-0.54598	0.00447
ARPP19	-0.54598	0.00447
SIRT6	0.5453	0.00453
MISP	0.5453	0.00453
FAM32A	0.54393	0.00465
TICAM1	0.54325	0.00471
PTER	-0.54325	0.00471
LSR	0.54256	0.00477
DHX40	-0.54256	0.00477
RNF111	-0.54188	0.00483
TM4SF5	0.5412	0.00489
RABL3	-0.54051	0.00495
IKZF2	-0.53983	0.00502
CSNK2A2	-0.53983	0.00502
HAUS2	-0.53915	0.00508
SERTAD2	-0.53915	0.00508
IQCE	0.53846	0.00514
JUN	0.53846	0.00514
CBX5	-0.53778	0.00521
LGR5	0.53778	0.00521
CES2	0.53709	0.00528
IGSF9	0.53641	0.00534
PRKCH	-0.53573	0.00541
CTSE	0.53504	0.00548
FAM172A	-0.53368	0.00562
ARF3	-0.53368	0.00562
ACSF3	0.53368	0.00562
SP100	0.53299	0.00569
CYP1B1	-0.53231	0.00576
AP5Z1	0.53094	0.0059
LGALS2	0.53026	0.00598
VPS37A	-0.52957	0.00605
GGT6	0.52821	0.0062
DCTN6	-0.52752	0.00628
CLDN15	0.52752	0.00628
ITPKA	0.52752	0.00628
MS4A8	0.52752	0.00628
CNOT7	-0.52752	0.00628
PRKRA	-0.52684	0.00636
SCO2	0.52547	0.00651
ARHGAP12	-0.5241	0.00668
MB21D2	0.5241	0.00668
C1orf226	0.5241	0.00668
DTWD1	-0.52342	0.00676
PNRC2	0.52342	0.00676
FUT11	-0.52342	0.00676
ARID2	-0.52274	0.00684
DLG4	-0.52205	0.00692
SSH2	-0.52205	0.00692
RGS16	0.52137	0.00701
DIP2C	-0.52137	0.00701
PUS7L	-0.52068	0.00709
HSPA1B	-0.52068	0.00709
SYPL1	-0.52	0.00718
CCDC113	-0.51932	0.00726
STOX2	-0.51932	0.00726
DCAF7	-0.51863	0.00735
OCRL	-0.51726	0.00753
TSSC4	0.51726	0.00753
LEPROTL1	-0.51658	0.00762
CLTC	-0.51658	0.00762
TMEM63A	0.51658	0.00762
EPHA10	0.51521	0.0078
PI3	0.51453	0.0079
PHLDA1	-0.51453	0.0079
TDRD5	0.53478	0.00791
ALDOB	0.51316	0.00809
PCSK6	0.51316	0.00809
RNF186	0.51316	0.00809
RNF11	-0.51248	0.00818
ZNF614	-0.51248	0.00818
SLC9A6	-0.51248	0.00818
SNX18	-0.51179	0.00828
TAF3	-0.51111	0.00838
CLTB	0.51043	0.00848
ZBED1	0.51043	0.00848
TTC33	-0.50974	0.00858
NCOA3	-0.50974	0.00858
SIAE	0.50769	0.00888
KLC4	0.50769	0.00888
PDX1	0.50769	0.00888
XRCC4	0.50769	0.00888
PHF6	-0.50769	0.00888
MOB1A	-0.50701	0.00898
POF1B	0.50701	0.00898
TMOD3	-0.50701	0.00898
HOMER1	-0.50701	0.00898
ADAMTSL5	0.50701	0.00898
ACHE	0.50632	0.00909
CBX1	-0.50632	0.00909
MYD88	0.50632	0.00909
SPAG9	-0.50564	0.0092
KIF2A	-0.50564	0.0092
LGALS3	0.50564	0.0092
SIX1	-0.50496	0.0093
SBNO1	-0.50496	0.0093
OBSCN	0.50427	0.00941
SAP30BP	-0.50359	0.00952
EIF4A3	-0.50291	0.00963
APOOL	-0.50291	0.00963
LMNA	0.50291	0.00963
PREPL	-0.50222	0.00974
GNA13	-0.50154	0.00985
MTX3	-0.50154	0.00985
PRKAG1	-0.50154	0.00985
PPP1CB	-0.50154	0.00985
GOLPH3	-0.50085	0.00997
CDC123	-0.50085	0.00997
PAQR3	-0.50085	0.00997
POLR1D	0.50085	0.00997
